# Integrative single-cell and spatial mapping of oxidative stress response uncovers GCLC+ mesenchymal tumor cell state linked with favorable outcomes in triple negative breast cancer

**DOI:** 10.1101/2025.11.06.686771

**Authors:** Nomeda Girnius, Tuulia Vallius, Wenqing Chen, Inga-Maria Launonen, Sara Palomino-Echeverria, Jia-Ren Lin, Caitlin E. Mills, Silja Kauppila, Pauliina Kronqvist, Antti Ellonen, Merja Perala, Eloise Withnell, Yu-An Chen, Maria Secrier, Sandro Santagata, Peter K. Sorger, Anniina Farkkila

## Abstract

Inhibiting oxidative stress response (OSR) proteins has been suggested as a therapeutic strategy in triple negative breast cancer (TNBC). However, the cell type specificity and spatial distribution of OSR genes and proteins, such as GCLC and NQO1, is unknown. Using single cell and spatial transcriptomics datasets we found that OSR genes were highly expressed in TNBC tumor cells, which localized in spatial clusters. Multiplex immunofluorescence imaging of 345 TNBC samples from 186 patients demonstrated that OSR proteins GCLC and NQO1 exhibit distinct expression profiles across tumor, immune, and stromal cell populations and are elevated in inflamed histological regions. Tumor cell OSR protein expression was associated with the composition of the adjacent cellular neighborhood. Furthermore, we identified GCLC and vimentin positive (GCLC+VIM+) mesenchymal-like tumor cells, residing near immune cells and exhibiting increased proliferation and decreased anastasis signatures, suggesting sensitivity to chemotherapy. Across a panel of thirteen TNBC cell lines, GCLC expression was positively correlated with sensitivity to cisplatin. Cox regression analysis revealed that patients with higher proportions of GCLC+VIM+ tumor cells had a longer overall survival. Collectively, our results demonstrate that individual OSR proteins are expressed in distinct microenvironments and tumor cell states, potentially contributing to patient outcomes.
