## Supplemental Table 1 for "Integrative single-cell and spatial mapping of oxidative stress response uncovers GCLC+ mesenchymal tumor cell state linked with favorable outcomes in triple negative breast cancer"

Oxidative Stress Signature
ADH5
AIFM2
ALDH3A1
AMD1
CAT
CBR1
CBS
CTH
DLD
ESD
FTH1
FTL
G6PD
GCLC
GCLM
GGT1
GGTLC3
GLO1
GLRX
GPI
GPX1
GPX2
GPX3
GPX4
GPX6
GSR
GSS
GSTA1
GSTA2
GSTA3
GSTA4
GSTA5
GSTK1
GSTM1
GSTM2
GSTM3
GSTM4
GSTM5
GSTP1
GSTT1
GSTT2
GSTT2B
GSTZ1
H6PD
HAGH
HAGHL
HMOX1
HMOX2
IDH1
MAF
MAFG
ME1
MGST1
MGST2
MGST3
MT1A
MT1B
MT2A
MT3
MTR
NFE2L2
NQO1
OGG1
PARK7
PGD
PRDX1
PRDX2
PRDX3
PRDX5
PRDX6
SEPHS1
SEPHS2
SESN1
SESN2
SESN3
SLC3A2
SLC7A11
SOD1
SOD2
SRXN1
TALDO1
TXN
TXN2
TXNRD1
TXNRD2
TXNRD3
