## Supplemental Table 2 for "Integrative single-cell and spatial mapping of oxidative stress response uncovers GCLC+ mesenchymal tumor cell state linked with favorable outcomes in triple negative breast cancer"

cluster	main_themes
0	nucleotide catabolic process; organophosphate catabolic process; carbohydrate derivative catabolic process; regulation of cell killing; antigen processing and presentation of peptide antigen
1	cytoplasmic translation; response to oxygen levels; establishment of localization; biological_process; ribonucleoprotein complex biogenesis
2	cytoplasmic translation; mitotic cell cycle; cell division; nuclear division; chromosome segregation
3	cytoplasmic translation; protein metabolic process; proton transmembrane transport; proton motive force-driven mitochondrial ATP synthesis; ribosome biogenesis
4	response to biotic stimulus; innate immune response; immune response; regulation of immune system process; defense response
5	cytoplasmic translation; protein metabolic process; gene expression; macromolecule biosynthetic process; RNA processing
