## Supplemental Table 3 for "Integrative single-cell and spatial mapping of oxidative stress response uncovers GCLC+ mesenchymal tumor cell state linked with favorable outcomes in triple negative breast cancer"

### Sheet: Oxstress_High_VS_Low
Name	Term	ES	NES	NOM p-val	FDR q-val	FWER p-val	Tag %	Gene %	Lead_genes	significance	Group	-log10(p.adj)
prerank	ALLOGRAFT_REJECTION	-0.700672	-2.94037	0	0	0	67/181	0.0901	IL2;NCR1;IFNG;FASLG;GZMA;TRAT1;CD8B;KLRD1;CD8A;ITK;CD40LG;PRF1;CD96;CD247;CD3E;CD3G;GZMB;CD3D;ZAP70;CD7;IL18RAP;CCL5;IL2RB;STAT4;CD79A;LCK;CD2;LTB;CXCR3;SIT1;CRTAM;IRF4;ETS1;MAP4K1;IL2RG;IL16;CD28;CXCL13;PTPRC;CCL4;ITGAL;IL12RB1;CCND2;APBB1;CCR2;SOCS1;WAS;CSF1;GPR65;HLA-DOB;PRKCB;LCP2;CCR5;CSK;HCLS1;TNF;IL4R;CCND3;IRF7;IL27RA;IL2RA;PTPN6;ST8SIA4;HLA-E;CFP;SRGN;FAS	down	Oxstress_High_Oxstress_Low	4
prerank	INTERFERON_GAMMA_RESPONSE	-0.577183	-2.44983	0	0	0	91/194	0.1846	KLRK1;XCL1;GZMA;CD69;BANK1;GPR18;CCL5;IL2RB;STAT4;ZBP1;IRF4;ITGB7;BTG1;TNFAIP3;SOCS1;PIM1;RAPGEF6;TXNIP;HERC6;OASL;HELZ2;CD38;ISG20;DDX60;LCP2;MX2;NLRC5;IL10RA;PDE4B;IFI44L;SAMD9L;IRF9;SP110;IL4R;XAF1;P2RY14;EIF4E3;IRF7;PTPN6;CFH;CMPK2;PELI1;IFITM2;ST8SIA4;MX1;OAS2;FAS;CASP3;ST3GAL5;EPSTI1;IRF2;STAT3;CASP8;IFI44;TDRD7;NCOA3;B2M;ARID5B;TRIM21;IFNAR2;RNF213;HLA-B;GCH1;ZNFX1;HLA-G;PSMB10;ADAR;RTP4;P…	down	Oxstress_High_Oxstress_Low	4
prerank	INTERFERON_ALPHA_RESPONSE	-0.591475	-2.26739	0	0	0	62/95	0.2574	SELL;IFITM1;ELF1;CSF1;TXNIP;LAMP3;SAMD9;HERC6;OASL;HELZ2;ISG20;DDX60;IFI44L;SAMD9L;IRF9;TMEM140;SP110;IL4R;IRF7;CMPK2;IFITM2;MX1;EPSTI1;UBA7;IRF2;CASP8;IFI44;TDRD7;B2M;TRIM21;ADAR;HLA-C;RTP4;PSMB9;USP18;TRAFD1;EIF2AK2;IRF1;DHX58;RSAD2;CMTR1;CASP1;IFI35;PARP14;GBP2;OAS1;STAT2;ISG15;GBP4;CCRL2;TAP1;UBE2L6;TRIM25;LPAR6;PSME1;PARP9;IL7;PLSCR1;PSMB8;OGFR;PARP12;TRIM14	down	Oxstress_High_Oxstress_Low	4
prerank	IL2_STAT5_SIGNALING	-0.508399	-2.12345	0	0	0	53/184	0.0941	EOMES;CST7;RHOH;IL2RB;ICOS;LTB;CD79B;IRF4;SELL;CTLA4;PRKCH;CCR4;IL18R1;HOPX;ABCB1;ADAM19;FLT3LG;RORA;TNFRSF9;IKZF2;TNFRSF18;CDC42SE2;TNFRSF4;PTGER2;CD48;SLC2A3;CCND2;SOCS1;PIM1;TRAF1;BCL2;SYT11;CSF1;TNFRSF1B;GPR65;BATF;AGER;IKZF4;IL10RA;IL4R;PHTF2;CCND3;IL2RA;SHE;RABGAP1L;PLPP1;CISH;IL3RA;TTC39B;LRRC8C;TIAM1;CASP3;GABARAPL1	down	Oxstress_High_Oxstress_Low	4
prerank	INFLAMMATORY_RESPONSE	-0.441024	-1.84646	0	0.000627005	0.005	36/180	0.0783	CD69;KCNA3;CXCR6;IL18RAP;CCL5;IL2RB;CCR7;LCK;IL7R;SLAMF1;SELL;RASGRP1;LTA;IL18R1;TNFRSF9;SEMA4D;PTGER2;CD48;APLNR;IFITM1;PTGER4;TNFSF9;RGS1;CALCRL;CSF1;TNFRSF1B;LAMP3;GPR132;LCP2;IL10RA;BTG2;PDE4B;IL4R;PIK3R5;IRF7;CXCL8	down	Oxstress_High_Oxstress_Low	3.20273
prerank	IL6_JAK_STAT3_SIGNALING	-0.447244	-1.67053	0.00194175	0.00501604	0.046	29/79	0.1776	IL9R;LTB;IL18R1;IL2RG;CXCL13;IL12RB1;ITGA4;SOCS1;PIM1;CSF1;TNFRSF1B;CD38;TNF;IRF9;IL4R;PIK3R5;IL2RA;IL3RA;FAS;STAT3;TGFB1;IL6ST;IL17RA;A2M;MAP3K8;IRF1;PTPN1;SOCS3;STAT2	down	Oxstress_High_Oxstress_Low	2.29964
prerank	TNFA_SIGNALING_VIA_NFKB	-0.372576	-1.56973	0	0.0120027	0.125	70/194	0.2091	CD69;CCL5;IL7R;TNFRSF9;CCL4;DUSP2;BTG1;SLC2A3;TNFAIP3;PTGER4;DUSP4;TNFSF9;BIRC3;TRAF1;CSF1;TNFAIP8;AREG;BTG2;PDE4B;TNF;DUSP5;IL23A;KLF2;JUNB;MCL1;PFKFB3;REL;GPR183;PER1;NR4A2;NR4A3;KDM6B;SLC16A6;FOSL2;GCH1;RELB;NFAT5;CFLAR;IL6ST;ZFP36;NFKB2;ZC3H12A;KLF9;MAP3K8;TNIP1;TIPARP;IRF1;CCL20;PHLDA1;IL1A;G0S2;BIRC2;TNIP2;STAT5A;EIF1;TANK;SOCS3;SIK1;NFKB1;SMAD3;DUSP1;KLF6;EHD1;CCRL2;ATP2B1;TAP1;MAP2K3;BTG3…	down	Oxstress_High_Oxstress_Low	1.92072
prerank	COMPLEMENT	-0.344999	-1.45384	0.00713013	0.0355042	0.356	47/177	0.1567	GZMK;GZMA;CD40LG;GZMB;CCL5;LCK;FYN;RASGRP1;GNG2;APOBEC3G;SPOCK2;F5;CBLB;CDK5R1;TNFAIP3;PIK3CG;PIM1;WAS;NOTCH4;LCP2;DOCK10;USP15;DUSP5;APOBEC3F;PIK3R5;ZEB1;IRF7;COL4A2;ERAP2;CFH;CASP3;IRF2;AKAP10;GNGT2;DPP4;CASP10;RNF4;KIF2A;PSMB9;GATA3;CASP4;DYRK2;IRF1;KLK1;DOCK9;HSPA1A;CASP1	down	Oxstress_High_Oxstress_Low	1.44972
prerank	APOPTOSIS	-0.318626	-1.29416	0.0581818	0.128327	0.813	41/154	0.1647	FASLG;CD69;PRF1;CD2;LEF1;CCND2;BIRC3;TXNIP;CD38;ISG20;CYLD;BTG2;TNF;NEDD9;CDKN1B;SMAD7;MCL1;FAS;TGFBR3;PMAIP1;CASP3;LUM;CASP8;SATB1;RARA;RNASEL;ENO2;ANXA1;ANKH;GCH1;CFLAR;SPTAN1;F2R;BCL2L11;CASP4;IRF1;CASP1;IL1A;EREG;MADD;DNAJA1	not_sig	Oxstress_High_Oxstress_Low	0.891682
prerank	KRAS_SIGNALING_UP	-0.286199	-1.18837	0.152632	0.250363	0.965	42/171	0.1715	IL7R;CXCR4;ETS1;ABCB1;MAP4K1;IL2RG;IKZF1;CD37;PRDM1;CCND2;TNFAIP3;ADGRL4;BIRC3;PLVAP;TRAF1;TNFRSF1B;IL10RA;LCP1;DOCK2;PECAM1;GYPC;SPARCL1;CFH;RABGAP1L;ADAM8;TSPAN7;MMP11;ST6GAL1;SATB1;IGFBP3;ANKH;NIN;TRIB2;LAPTM5;LAT2;RGS16;CCL20;G0S2;EREG;ITGB2;RETN;IRF8	not_sig	Oxstress_High_Oxstress_Low	0.601429
prerank	APICAL_SURFACE	-0.353858	-1.14606	0.253036	0.305637	0.994	1937-06-01	0.0719	CD160;IL2RB;MAL;IL2RG;AFAP1L2;AKAP7	not_sig	Oxstress_High_Oxstress_Low	0.514795
prerank	PI3K_AKT_MTOR_SIGNALING	-0.28901	-1.09944	0.261818	0.374845	0.999	16/99	0.1245	FASLG;LCK;CAMK4;CXCR4;IL2RG;SLA;PRKCB;CDKN1B;PLCG1;IRAK4;RPS6KA3;TIAM1;PDK1;DAPP1;RPS6KA1;PIKFYVE	not_sig	Oxstress_High_Oxstress_Low	0.426149
prerank	WNT_BETA_CATENIN_SIGNALING	-0.330682	-1.07241	0.343373	0.406734	1	1939-08-01	0.1142	LEF1;TCF7;CCND2;NOTCH4;NOTCH1;JAG2;DLL1;RBPJ	not_sig	Oxstress_High_Oxstress_Low	0.39069
prerank	UV_RESPONSE_DN	-0.215706	-0.869723	0.755859	0.916816	1	42/139	0.2095	FYN;INPP4B;PIK3CD;COL11A1;SYNE1;NR3C1;CELF2;GRK5;RASA2;ATP2B4;CDKN1B;SMAD7;TGFBR2;TGFBR3;ATXN1;SCAF8;AKT3;PTPRM;PRDM2;SYNJ2;NEK7;ABCC1;PRKCA;ADD3;SIPA1L1;WDR37;DYRK1A;COL1A1;COL3A1;SPOP;SFMBT1;NFKB1;CDK13;SMAD3;PHF3;DUSP1;NR1D2;ATP2B1;YTHDC1;COL1A2;NIPBL;PDGFRB	not_sig	Oxstress_High_Oxstress_Low	0.0377176
prerank	MITOTIC_SPINDLE	-0.181563	-0.767443	0.964413	1	1	31/198	0.1439	RHOF;ARHGEF3;TUBA4A;RAPGEF6;RASA2;CNTRL;ARHGAP4;SUN2;NEDD9;SSH2;EPB41;DOCK2;TUBGCP6;AKAP13;RICTOR;SYNPO;TIAM1;TBCD;ARAP3;EZR;PREX1;NCK2;CLASP1;TUBD1;LATS1;NIN;SPTAN1;PLEKHG2;BCL2L11;BIN1;ARHGAP27	not_sig	Oxstress_High_Oxstress_Low	0
prerank	ANGIOGENESIS	-0.231446	-0.701574	0.904564	1	1	1931-09-01	0.218	CCND2;SLCO2A1;JAG2;LUM;STC1;COL3A1;THBD;KCNJ8;S100A4	not_sig	Oxstress_High_Oxstress_Low	0
prerank	TGF_BETA_SIGNALING	-0.163755	-0.558073	0.998141	0.997971	1	17/52	0.2563	SMAD7;JUNB;TGFB1;SKIL;THBS1;ARID4B;SMAD3;SKI;CDK9;UBE2D3;TRIM33;XIAP;PPM1A;CTNNB1;SMURF2;ID2;PPP1R15A	not_sig	Oxstress_High_Oxstress_Low	0.000881882
prerank	UNFOLDED_PROTEIN_RESPONSE	0.14292	0.577662	1	0.996155	1	50/107	0.4432	PSAT1;CKS1B;EXOSC4;EIF4EBP1;KDELR3;EXOSC5;LSM4;ASNS;NHP2;DKC1;FKBP14;RRP9;PDIA5;PAIP1;CCL2;BANF1;TUBB2A;YIF1A;CALR;ERO1A;NOLC1;SHC1;KIF5B;ATF3;CHAC1;WFS1;MTHFD2;PDIA6;DDX10;SRPRB;SEC11A;EIF4G1;ATP6V0D1;ALDH18A1;KHSRP;GEMIN4;EIF2S1;SERP1;EIF4A3;HSPA9;HSP90B1;EIF4A1;CEBPG;PREB;VEGFA;NOP56;HYOU1;EEF2;EXOSC2;IMP3	not_sig	Oxstress_High_Oxstress_Low	0.00167307
prerank	HEME_METABOLISM	0.178298	0.755839	0.984018	0.973981	1	37/162	0.2507	CTSE;SLC7A11;KEL;MOCOS;PDZK1IP1;SELENBP1;MBOAT2;BLVRB;PC;HEBP1;RAP1GAP;IGSF3;SLC6A9;FN3K;MGST3;SLC22A4;HMBS;PRDX2;SLC6A8;HDGF;ADD2;CTSB;BCAM;ASNS;P4HA2;GLRX5;SMOX;GMPS;GCLM;LAMP2;BLVRA;SNCA;MPP1;XK;CA2;GDE1;E2F2	not_sig	Oxstress_High_Oxstress_Low	0.0114496
prerank	NOTCH_SIGNALING	0.25149	0.784624	0.775967	0.979818	1	15/31	0.354	CCND1;WNT5A;TCF7L2;FZD7;FZD5;ARRB1;PSEN2;DTX4;FZD1;ST3GAL6;SAP30;DTX2;HES1;APH1A;NOTCH2	not_sig	Oxstress_High_Oxstress_Low	0.00885454
prerank	ANDROGEN_RESPONSE	0.210206	0.818395	0.839367	0.962109	1	21/95	0.2061	KRT8;KRT19;AZGP1;CCND1;SPDEF;DHCR24;SCD;SORD;MAP7;TMPRSS2;FADS1;HOMER2;STEAP4;DBI;HSD17B14;PMEPA1;CENPN;SMS;BMPR1B;ALDH1A3;TSC22D1	not_sig	Oxstress_High_Oxstress_Low	0.0167755
prerank	HEDGEHOG_SIGNALING	0.296683	0.9033	0.589899	0.793971	1	2025-12-28	0.3315	NRCAM;UNC5C;OPHN1;AMOT;NRP2;CELSR1;TLE1;L1CAM;VLDLR;HEY2;RTN1;ACHE	not_sig	Oxstress_High_Oxstress_Low	0.100195
prerank	DNA_REPAIR	0.224521	0.960104	0.56785	0.648274	1	57/146	0.3617	CCNO;NME1;NME4;SAC3D1;VPS37D;CETN2;ZWINT;RAD51;POLR2H;BCAM;AK1;GPX4;RFC2;IMPDH2;TYMS;PCNA;POLR2I;RFC4;RFC3;POLR2F;FEN1;ALYREF;UMPS;CSTF3;POLB;SSRP1;PDE6G;MPC2;MRPL40;ITPA;POLD3;TARBP2;POLR2E;RALA;NELFE;NME3;GTF2H5;BCAP31;NELFCD;POLE4;ADRM1;POLR2J;RFC5;TAF10;CANT1;STX3;GTF2A2;RPA3;RAE1;ERCC1;ADCY6;SEC61A1;ERCC2;GUK1;POLR1C;DUT;NPR2	not_sig	Oxstress_High_Oxstress_Low	0.188242
prerank	P53_PATHWAY	0.23227	1.00813	0.42619	0.529913	1	57/190	0.2496	KRT17;GPX2;SLC7A11;SFN;CLCA2;SERPINB5;STEAP3;HMOX1;EPHX1;PERP;HSPA4L;TPD52L1;TM4SF1;KLK8;ST14;OSGIN1;NUPR1;ZNF365;TP63;SDC1;SPHK1;CTSD;TRIB3;FGF13;BAIAP2;PTPN14;RRAD;HRAS;CEBPA;EPHA2;PLK2;PHLDA3;AK1;ITGB4;RAB40C;EI24;GM2A;PROCR;INHBB;PCNA;TGFA;LDHB;TCN2;TSC22D1;CDKN2A;FAM162A;TAX1BP3;NUDT15;DRAM1;S100A10;ALOX15B;TPRKB;PLXNB2;TM7SF3;IFI30;FUCA1;TRAF4	not_sig	Oxstress_High_Oxstress_Low	0.275796
prerank	HYPOXIA	0.248168	1.07822	0.290541	0.368452	1	68/177	0.2872	INHA;CP;HOXB9;ADORA2B;GPC1;HMOX1;PKP1;SULT2B1;CA12;SELENBP1;SERPINE1;PPARGC1A;EDN2;AK4;CSRP2;BCAN;EFNA3;ANXA2;PPP1R3C;SRPX;EGFR;EFNA1;NEDD4L;FBP1;CHST3;CAV1;KDELR3;ENO1;ALDOA;TMEM45A;GPC4;F3;GAPDH;SCARB1;HDLBP;TPI1;MIF;MT1E;P4HA2;PRDX5;SDC4;SLC37A4;GCNT2;GPI;TPBG;GPC3;DPYSL4;GRHPR;FAM162A;PGM1;HS3ST1;ERRFI1;ADM;SLC25A1;SDC3;ILVBL;GAA;EXT1;IER3;LDHA;MT2A;ERO1A;PGK1;CASP6;TGFBI;NAGK;DTNA;TPD52	not_sig	Oxstress_High_Oxstress_Low	0.433619
prerank	UV_RESPONSE_UP	0.256093	1.07954	0.289954	0.380595	0.999	60/144	0.3218	NKX2-5;EPCAM;GAL;HMOX1;LHX2;EPHX1;SPR;MAOA;SLC6A12;GGH;MAPK8IP2;TYRO3;TST;FKBP4;RET;CCNE1;SULT1A1;CTSV;CREG1;RRAD;ALDOA;SLC6A8;CHRNA5;POLR2H;CDC34;AP2S1;FURIN;CLCN2;CHKA;ASNS;GRINA;RFC4;CDO1;PARP2;SHOX2;WIZ;KLHDC3;RHOB;PDAP1;FEN1;PSMC3;ATP6V1F;CA2;IGFBP2;SIGMAR1;CYB5R1;PPIF;SOD2;UROD;TCHH;YKT6;PPAT;MMP14;BSG;OLFM1;ATF3;BID;CXCL2;FMO1;DDX21	not_sig	Oxstress_High_Oxstress_Low	0.419537
prerank	REACTIVE_OXYGEN_SPECIES_PATHWAY	0.315454	1.09212	0.302846	0.364552	0.996	16/46	0.2107	NQO1;MGST1;SRXN1;PRDX1;G6PD;PRDX6;GLRX2;PRDX2;TXN;GPX4;FTL;ATOX1;NDUFB4;TXNRD1;NDUFS2;GCLM	not_sig	Oxstress_High_Oxstress_Low	0.438241
prerank	PANCREAS_BETA_CELLS	0.399612	1.09238	0.348399	0.379399	0.996	2025-08-18	0.2392	PCSK1;SCGN;SYT13;MAFB;DCX;PAK3;SRP9;STXBP1	not_sig	Oxstress_High_Oxstress_Low	0.420904
prerank	PEROXISOME	0.306071	1.20538	0.118143	0.177939	0.924	43/92	0.3701	CRABP1;FABP6;DIO1;SULT2B1;CRABP2;DHCR24;PEX11A;PRDX1;SEMA3C;FDPS;FADS1;ALDH1A1;HSD3B7;HSD11B2;HRAS;IDH1;IDH2;PRDX5;PEX5;CTPS1;SLC35B2;TSPO;CLN6;SIAH1;CRAT;ALDH9A1;SOD2;CADM1;ABCD1;STS;CACNA1B;ABCC5;HSD17B4;NUDT19;ERCC1;RETSAT;PEX13;ABCD3;SLC25A4;RDH11;SMARCC1;MSH2;FIS1	not_sig	Oxstress_High_Oxstress_Low	0.749728
prerank	BILE_ACID_METABOLISM	0.317739	1.25408	0.1	0.129219	0.825	25/88	0.1786	SLCO1A2;CYP27A1;RBP1;DIO1;GNMT;SULT2B1;FADS2;AR;DHCR24;PEX11A;CYP39A1;FADS1;ALDH1A1;HSD3B7;PEX11G;PXMP2;IDH1;PFKM;BBOX1;PEX7;TFCP2L1;IDH2;DIO2;PRDX5;AMACR	not_sig	Oxstress_High_Oxstress_Low	0.888675
prerank	MYOGENESIS	0.300683	1.26232	0.0580357	0.127101	0.8	44/145	0.2098	NQO1;CAMK2B;CKB;CKM;SPDEF;ERBB3;TEAD4;TNNT1;TPD52L1;SCD;REEP1;PC;MB;FABP3;PPP1R3C;EFS;SPEG;FDPS;HSPB8;MRAS;SH3BGR;CRYAB;SPHK1;MAPRE3;WWTR1;KLF5;CFD;APOD;SCHIP1;NAV2;TPM2;SLC6A8;PFKM;MAPK12;AK1;ITGB4;EPHB3;MYL6B;SSPN;CNN3;GSN;AGRN;SVIL;BDKRB2	not_sig	Oxstress_High_Oxstress_Low	0.895853
prerank	PROTEIN_SECRETION	0.321442	1.26404	0.0775681	0.131817	0.797	35/94	0.3429	KRT18;TOM1L1;BNIP3;EGFR;TSPAN8;ATP6V1B1;SCRN1;AP2S1;ICA1;OCRL;DST;CAV2;SSPN;CLTA;AP2M1;LAMP2;SEC22B;VAMP3;TMED10;COPB2;ARF1;GNAS;BET1;YKT6;ERGIC3;TPD52;ZW10;CD63;CTSC;RER1;RAB2A;KIF1B;YIPF6;COPE;PPT1	not_sig	Oxstress_High_Oxstress_Low	0.880029
prerank	EPITHELIAL_MESENCHYMAL_TRANSITION	0.294312	1.29538	0.026506	0.107179	0.719	73/190	0.2939	DKK1;CXCL6;TFPI2;PFN2;PRSS2;GPC1;PCOLCE2;MEST;LOXL1;MGP;SFRP1;SERPINE1;PDLIM4;APLP1;TNFRSF11B;PTX3;BDNF;PLOD2;LAMC2;TNFRSF12A;MCM7;SDC1;CRLF1;CXCL1;SLIT2;SERPINE2;TPM1;FOXC2;ITGA2;WNT5A;LAMA1;NT5E;TPM2;SNAI2;SLC6A8;PLOD1;PVR;FSTL3;COL7A1;DST;FBLN1;PMEPA1;SDC4;CALU;CAP2;CAPG;PLOD3;FMOD;LAMA3;FERMT2;SERPINH1;RHOB;SPP1;FBN2;EFEMP2;TIMP3;FUCA1;MATN3;IGFBP2;DPYSL3;ITGB5;FZD8;COL6A2;LGALS1;CXCL12;ECM1;…	not_sig	Oxstress_High_Oxstress_Low	0.969891
prerank	IL2_STAT5_SIGNALING	0.331443	1.30162	0.0322581	0.115549	0.664	62/178	0.2136	NT5E;COL6A1;F2RL2;ECM1;CCND2;NRP1;TNFRSF9;TNFRSF1B;ADAM19;ABCB1;CSF1;IL18R1;FLT3LG;DRC1;IL3RA;SLC2A3;ITGAV;TWSG1;IL10;TGM2;PLEC;GSTO1;BMP2;SPRY4;SCN9A;PTGER2;PHLDA1;PLAGL1;GPR83;IGF2R;PLPP1;ETV4;AHR;CKAP4;P4HA1;IL2RA;IRF8;HIPK2;GLIPR2;IKZF4;BCL2L1;CCND3;TRAF1;CD83;SOCS2;SERPINB6;EMP1;PRAF2;ODC1;DENND5A;PRNP;TNFRSF21;CTSZ;ITGA6;BATF3;CDKN1C;ST3GAL4;RNH1;SLC1A5;PIM1;CD81;SPP1	not_sig	GCLC+VIM+_GCLC+VIM-	0.937235
prerank	MYC_TARGETS_V2	0.400732	1.32512	0.0851064	0.100978	0.598	31/57	0.3875	PLK4;RRP12;SLC19A1;RABEPK;NIP7;TCOF1;RRP9;RCL1;PRMT3;SUPV3L1;NPM1;HSPD1;PES1;SORD;UNG;MPHOSPH10;MYBBP1A;WDR43;IPO4;CDK4;NOP2;PA2G4;PUS1;UTP20;NOLC1;MCM4;PPRC1;TFB2M;PPAN;IMP4;MRTO4	not_sig	GCLC+VIM+_GCLC+VIM-	0.995773
prerank	ALLOGRAFT_REJECTION	0.350547	1.35658	0.0238663	0.0834292	0.511	39/165	0.148	THY1;TGFB1;BCAT1;SRGN;CCND2;STAB1;IL11;TLR3;F2R;TLR1;FAS;CSF1;IL12RB1;HCLS1;ETS1;NLRP3;IL18;IL10;IL1B;SPI1;PF4;TIMP1;IL7;ITGB2;DYRK3;TLR6;FCGR2B;FLNA;DEGS1;CD4;PSMB10;GZMA;IL15;IL12A;IL2RA;IRF8;CCL2;CCND3;CD3D	not_sig	GCLC+VIM+_GCLC+VIM-	1.07868
prerank	COMPLEMENT	0.357495	1.39431	0.00757576	0.0650995	0.418	42/171	0.1243	SERPINE1;ZEB1;DGKG;GNG2;MMP14;ERAP2;ZFPM2;FN1;DOCK10;SH2B3;PLAT;ADAM9;TFPI2;DOCK4;TIMP2;LRP1;COL4A2;DPP4;APOBEC3F;CTSB;CDH13;CFH;PLA2G7;C1S;DUSP6;CTSO;FYN;C1QC;C1QA;TIMP1;CTSC;LIPA;CPQ;APOBEC3G;GNAI2;CDK5R1;APOC1;RHOG;C1R;PRSS3;F8;CTSL	not_sig	GCLC+VIM+_GCLC+VIM-	1.18642
prerank	TNFA_SIGNALING_VIA_NFKB	0.378309	1.50686	0	0.0260246	0.186	64/195	0.1986	MSC;SERPINE1;ACKR3;PTX3;GEM;ABCA1;TNFSF9;TNFRSF9;GFPT2;PLAU;CXCL3;SPHK1;TNC;CCRL2;LAMB3;CSF1;DRAM1;FOSL1;SLC2A3;IL18;FUT4;IL1B;IL6ST;F2RL1;SMAD3;BMP2;JAG1;PHLDA1;PTPRE;TUBB2A;FJX1;PANX1;TNFAIP6;TNIP2;HBEGF;IL15RA;PHLDA2;CDKN1A;KLF10;CCL2;BIRC3;ZBTB10;EGR1;TNFAIP3;TRAF1;CD83;PLAUR;TNIP1;G0S2;ICAM1;CCND1;EHD1;DNAJB4;SQSTM1;DENND5A;SOCS3;IL7R;CXCL2;ATP2B1;IER5;NFAT5;CLCF1;SLC2A6;BIRC2	up	GCLC+VIM+_GCLC+VIM-	1.58462
prerank	TGF_BETA_SIGNALING	0.473549	1.54237	0.00909091	0.0202819	0.137	16/53	0.167	SERPINE1;TGFB1;ENG;LTBP2;SLC20A1;THBS1;SMAD3;BMP2;NOG;ACVR1;KLF10;HIPK2;SMURF2;WWTR1;SMAD7;SPTBN1	up	GCLC+VIM+_GCLC+VIM-	1.69289
prerank	MYOGENESIS	0.401441	1.54934	0.00228311	0.0213411	0.132	42/152	0.1373	HSPB8;COL6A3;FHL1;COL3A1;COL6A2;COL1A1;SPARC;TGFB1;ADAM12;IGFBP7;TPM2;LSP1;COX7A1;COL4A2;LAMA2;SPHK1;MYLK;TAGLN;SCHIP1;NCAM1;PKIA;FKBP1B;MEF2C;MYOM2;CDH13;IGFBP3;MAPK12;SORBS3;SPEG;TNNI2;NQO1;HSPB2;PDLIM7;PFKM;GJA5;RB1;ITGB1;MAPRE3;SSPN;HBEGF;CDKN1A;MYH9	up	GCLC+VIM+_GCLC+VIM-	1.67078
prerank	APOPTOSIS	0.421267	1.61203	0	0.0131185	0.074	25/153	0.0826	HGF;IGFBP6;BGN;PDGFRB;FEZ1;CCND2;LEF1;MMP2;PLAT;F2R;TIMP2;DCN;LUM;CAV1;GNA15;TIMP3;FAS;CCNA1;DPYD;IL18;SLC20A1;IL1B;HMOX1;TIMP1;BMP2	up	GCLC+VIM+_GCLC+VIM-	1.88211
prerank	KRAS_SIGNALING_UP	0.432107	1.68605	0	0.00517837	0.027	44/176	0.09	TSPAN7;CCND2;NRP1;PDCD1LG2;F13A1;ADGRA2;PRRX1;ENG;GNG11;TFPI;MMP11;PLAT;GFPT2;PLAU;GYPC;LY96;TNFRSF1B;RBP4;DCBLD2;ABCB1;EPHB2;AKAP12;HKDC1;ITGBL1;DNMBP;ETV5;ITGA2;LAT2;ETS1;NAP1L2;SPON1;ETV1;SCN1B;CFH;IGFBP3;TMEM158;CMKLR1;DUSP6;IL1B;F2RL1;PEG3;BMP2;SEMA3B;ITGB2	up	GCLC+VIM+_GCLC+VIM-	2.28581
prerank	IL6_JAK_STAT3_SIGNALING	0.488253	1.69899	0	0.00453107	0.021	32/78	0.1865	TGFB1;ITGA4;CXCL3;TNFRSF1B;INHBE;ACVRL1;FAS;CSF1;IL18R1;IL12RB1;EBI3;A2M;IL3RA;IL1B;IL6ST;HMOX1;PF4;IL7;PDGFC;LEPR;OSMR;TNFRSF1A;IL1R1;TNFRSF12A;IL15RA;IL2RA;CCR1;LTBR;CBL;IL10RB;TNFRSF21;SOCS3	up	GCLC+VIM+_GCLC+VIM-	2.3438
prerank	COAGULATION	0.482926	1.75772	0	0.00123294	0.005	38/104	0.0891	SERPINE1;CTSK;FBN1;SPARC;F2RL2;HTRA1;MMP14;MMP2;FN1;PRSS23;MMP11;PLAT;PLAU;CAPN5;BMP1;ADAM9;TFPI2;MMP3;LRP1;CTSE;TIMP3;RGN;DPP4;PROS1;ITGA2;A2M;CTSB;CFH;MMP7;C1S;DUSP6;THBS1;CTSO;FYN;PF4;C1QA;TIMP1;CPQ	up	GCLC+VIM+_GCLC+VIM-	2.90906
prerank	INFLAMMATORY_RESPONSE	0.460611	1.79381	0	0.000863061	0.003	57/175	0.1405	SERPINE1;ADGRE1;CD70;LPAR1;EMP3;AXL;PDPN;HAS2;CALCRL;STAB1;MMP14;ITGA5;PCDH7;CSF3;TLR3;ABCA1;PTGIR;TNFSF9;TNFRSF9;TNFRSF1B;DCBLD2;SPHK1;GNA15;TLR1;CCRL2;CSF1;IL18R1;EBI3;NLRP3;ADORA2B;SCN1B;MET;CXCR6;IL18;CMKLR1;IL10;IL1B;LAMP3;TIMP1;IRAK2;NDP;PTGER2;HRH1;PTPRE;OSMR;TNFAIP6;RHOG;C3AR1;LY6E;IL1R1;C5AR1;AHR;HBEGF;IL15RA;IL15;CDKN1A;CCL2	up	GCLC+VIM+_GCLC+VIM-	3.06396
prerank	HEDGEHOG_SIGNALING	0.624825	1.81332	0	0.000690449	0.002	2025-08-30	0.0437	THY1;NRCAM;SCG2;NRP1;L1CAM;NRP2;UNC5C;GLI1	up	GCLC+VIM+_GCLC+VIM-	3.16087
prerank	APICAL_JUNCTION	0.506612	1.97117	0	0	0	68/172	0.1735	THY1;FLNC;LAYN;FBN1;JAM3;ADAM23;ACTG2;SLIT2;CLDN11;MMP2;MYL9;NEXN;CDH6;CD209;TGFBI;BMP1;ADAM9;IRS1;VCAN;ITGA3;RAC2;AKT3;TRO;CDH11;ZYX;AMIGO2;CERCAM;NEGR1;LAMB3;ITGA2;GAMT;ITGA10;LAMA3;SGCE;CDSN;TSPAN4;EPB41L2;SORBS3;NLGN2;LIMA1;SPEG;NRXN2;GNAI2;AMH;FSCN1;THBS3;LAMC2;MSN;VCL;CLDN18;SHC1;ITGB1;TNFRSF11B;NF2;CALB2;MYH9;CDH8;RRAS;VCAM1;ARHGEF6;CD34;TRAF1;ICAM2;ICAM1;ACTG1;COL16A1;NF1;ADAMTS5	up	GCLC+VIM+_GCLC+VIM-	4
prerank	ANGIOGENESIS	0.771413	2.25863	0	0	0	17/32	0.0872	COL5A2;COL3A1;CCND2;NRP1;MSX1;FGFR1;POSTN;FSTL1;KCNJ8;VCAN;LUM;ITGAV;PF4;PDGFA;TIMP1;S100A4;JAG1	up	GCLC+VIM+_GCLC+VIM-	4
prerank	UV_RESPONSE_DN	0.624163	2.35181	0	0	0	42/138	0.0859	SERPINE1;COL5A2;COL1A2;DLC1;COL3A1;PDGFRB;LPAR1;COL1A1;RGS4;PTGFR;NRP1;SNAI2;HAS2;MMP16;MAP1B;FZD2;DAB2;TFPI;SYNE1;SCN8A;IRS1;TGFBR2;PRKCA;MAGI2;CAV1;AKT3;PTPRM;MT1E;GJA1;LTBP1;MGLL;LAMC1;SCHIP1;ADORA2B;MET;KCNMA1;EFEMP1;PPARG;SMAD3;FYN;APBB2;CAP2	up	GCLC+VIM+_GCLC+VIM-	4
prerank	EPITHELIAL_MESENCHYMAL_TRANSITION	0.795764	3.16458	0	0	0	116/192	0.0862	THY1;SERPINE1;COL6A3;SFRP4;PDLIM4;COL5A2;BGN;NTM;COL1A2;NID2;EFEMP2;COL5A3;COL3A1;NT5E;PDGFRB;IGFBP4;COL6A2;FBN1;COL1A1;EMP3;SPARC;TGFB1;HTRA1;RGS4;SCG2;ECM1;MATN3;VIM;FOXC2;PCOLCE;ADAM12;FAP;SNAI2;MSX1;LOXL1;CXCL12;FBN2;COL5A1;MMP14;SLIT2;ITGA5;PCOLCE2;LOXL2;PTX3;COL7A1;DPYSL3;MMP2;MYL9;ANPEP;PRRX1;VEGFC;GEM;FN1;GLIPR1;COL4A1;DAB2;POSTN;PRSS2;CDH6;ABI3BP;TPM2;TGFBI;LGALS1;BMP1;GPC1;TFPI2;FSTL1;A…	up	GCLC+VIM+_GCLC+VIM-	4
