## Supplemental Table 5 for "Integrative single-cell and spatial mapping of oxidative stress response uncovers GCLC+ mesenchymal tumor cell state linked with favorable outcomes in triple negative breast cancer"

### Sheet: Sheet1
Cycke	Marker	Vendor	Cat.No.	Diluiton	Note		RRID
1	Hoechst2
1	H3.1	Millipore	MABE952	1:500	Rat (FAILED)		RRID:AB_2943330
1	pRPA32	Bethyl	IHC-00422	1:500	Rabbit (FAILED)		RRID:AB_1659840
1	S9.6	Millipore	MABE1095	1:250	Mouse		RRID:AB_2861387
2	Hoechst3
3	Ki67	EBIO	14-5698-82	1:500	Rat (Donkey 488)	A21208	RRID:AB_10854564	RRID:AB_141709 for A21208
2	TNFR1	S.C.	SC-1068	1:125	Goat (Donkey 555/755)	A21432+SA5-10091	RRID:AB_632520
2	HER3	CST	4754S	1:250	Rabbit (Donkey 647)	A31573	RRID:AB_10691324	RRID:AB_2536183 for A31573
3	Hoechst4
3	panCK	EBIO	53-9003-80	1:500			RRID:AB_1834351
3	SMA	EBIO	41-9760-82	1:500			RRID:AB_2573631
3	CD45	Biolegend	304056	1:250			RRID:AB_2564155
3	Ki67	R&D	IC7617S	1:250			RRID:AB_2889352
4	Hoechst5
4	CD4	R&D	FAB8165G	1:250			RRID:AB_2728839
4	FOXP3	EBIO	14-4777-82	1:250			RRID:AB_467556
4	CD8a	EBIO	50-0008-82	1:500			RRID:AB_2574149
5	Hoechst6
5	CD11b	EBIO	53-0916-80	1:250			RRID:AB_2637195
5	CD68	CST	79594S	1:500			RRID:AB_2799935
5	CD206	S.C.	sc-376108AF647	1:125			RRID:AB_2943303
6	Hoechst7
6	PCNA	CST	8580S	1:500			RRID:AB_11178664
6	ER	abcam	ab279333	1:500			RRID:AB_2943194
6	HER2	abcam	ab225510	1:500			RRID:AB_2889201
7	Hoechst8
7	EGFR	CST	5616S	1:250			RRID:AB_10691853
7	PR	CST	23353s	1:250			RRID:AB_2798863
7	H2ax	CST	613408	1:250			RRID:AB_2295046
8	Hoechst9
8	Vimentin	Biolegend	677809	1:1000			RRID:AB_2650955
8	H3K27me3	CST	40724S	1:500			RRID:AB_2799182
8	E-Cadherin	CST	9835S	1:500			RRID:AB_10828228
9	Hoechst10
9	GCLC	S.C.	390811AF488	1:250			RRID:AB_2943310
9	TXNRD1	CST	15140s custom	1:250			Clone D1T3D
9	NQO1	Abcam	ab196196	1:250			RRID:AB_2924407
10	Hoechst11
10	pERK	CST	4370 custom	1:250			Clone D13.14.E4
10	TXN	CST	2429s custom	1:500			Clone C63C6
10	pSTAT3	CST	4324s	1:250			RRID:AB_10694637
11	Hoechst12
11	pS6_235	CST	4803S	1:250			RRID:AB_916158
11	pRB	CST	8957S	1:250			RRID:AB_2728827
11	GLUT1	Abcam	ab195020	1:250			RRID:AB_2783877
Clones given for antibodies that were used as custom conjugates.
