## Supplemental Table 6 for "Integrative single-cell and spatial mapping of oxidative stress response uncovers GCLC+ mesenchymal tumor cell state linked with favorable outcomes in triple negative breast cancer"

### Sheet: GCLC+VIM+_VS_GCLC+VIM-
Name	Term	ES	NES	NOM p-val	FDR q-val	FWER p-val	Tag %	Gene %	Lead_genes	significance	Group	-log10(p.adj)
prerank	ESTROGEN_RESPONSE_LATE	-0.442217	-1.68552	0	0.00960747	0.02	51/186	0.1286	TFF3;S100A9;TFF1;OLFM1;AGR2;SULT2B1;CHST8;HMGCS2;PTGER3;PCP4;SCUBE2;DHRS2;IDH2;CPE;ANXA9;RET;NPY1R;MAPT;DNAJC12;SERPINA1;BATF;ID2;SCNN1A;TRIM29;CKB;HOMER2;PDLIM3;TOB1;PRLR;ST6GALNAC2;PGR;MYB;TIAM1;TPSAB1;TJP3;NRIP1;CLIC3;DNAJC1;SLC1A4;CYP4F11;PERP;ZFP36;ISG20;MAPK13;CDH1;TNNC1;XBP1;TSPAN13;KRT19;ITPK1;CELSR2	down	GCLC+VIM+_GCLC+VIM-	2.01739
prerank	ESTROGEN_RESPONSE_EARLY	-0.413883	-1.57127	0	0.0276215	0.108	42/189	0.1084	TFF3;TFF1;AR;MLPH;KCNK15;INHBB;OLFM1;AQP3;REEP1;SULT2B1;SLC7A2;MSMB;P2RY2;DHRS2;FCMR;ANXA9;RET;NPY1R;MAPT;TTC39A;ZNF185;SCNN1A;PEX11A;MREG;PDLIM3;TOB1;ABLIM1;PGR;MYB;KAZN;CLDN7;TIAM1;DHRS3;SLC37A1;TJP3;NRIP1;CLIC3;MUC1;TBC1D30;WWC1;SLC1A4;FASN	down	GCLC+VIM+_GCLC+VIM-	1.55875
prerank	KRAS_SIGNALING_DN	-0.435779	-1.54711	0.00181818	0.0259402	0.149	33/112	0.1286	TFAP2B;SPRR3;GPRC5C;SIDT1;KRT4;EDN1;EFHD1;EDN2;LGALS7;PNMT;CLDN8;TNNI3;PRODH;UPK3B;MAGIX;PTPRJ;EGF;SLC6A14;MTHFR;LYPD3;TFF2;THNSL2;HSD11B2;SMPX;SPTBN2;NR4A2;TAS2R4;SLC25A23;SERPINB2;MAST3;RYR1;MFSD6;CELSR2	down	GCLC+VIM+_GCLC+VIM-	1.58603
prerank	CHOLESTEROL_HOMEOSTASIS	-0.406035	-1.33866	0.0558464	0.153479	0.706	35/70	0.2194	TM7SF2;GLDC;SCD;EBP;SREBF2;HSD17B7;FDPS;FASN;LDLR;HMGCS1;SC5D;FADS2;ACSS2;HMGCR;LGALS3;ATF3;ALDOC;CBS;FBXO6;PNRC1;NFIL3;SQLE;NSDHL;PDK3;IDI1;FABP5;CYP51A1;ACAT2;STX5;TMEM97;PMVK;LSS;TP53INP1;LGMN;FDFT1	not_sig	GCLC+VIM+_GCLC+VIM-	0.81395
prerank	FATTY_ACID_METABOLISM	-0.333181	-1.21527	0.115894	0.333379	0.961	22/138	0.1164	REEP6;HPGD;TP53INP2;HMGCS2;MAOA;TDO2;ACSL1;LTC4S;RDH16;GLUL;CD36;EPHX1;GSTZ1;AQP7;GPD1;HSD17B7;FASN;DHCR24;HMGCS1;CBR3;ALDH3A1;CEL	not_sig	GCLC+VIM+_GCLC+VIM-	0.477062
prerank	PEROXISOME	-0.353425	-1.21223	0.140569	0.28326	0.965	14/92	0.1188	DIO1;CACNA1B;SULT2B1;FABP6;IDH2;ACSL1;PEX11A;DHRS3;HSD11B2;FDPS;EPHX2;DHCR24;CEL;ATXN1	not_sig	GCLC+VIM+_GCLC+VIM-	0.547815
prerank	PANCREAS_BETA_CELLS	-0.49075	-1.20126	0.238462	0.263382	0.974	2025-03-17	0.0641	PCSK1;SCGN;STXBP1	not_sig	GCLC+VIM+_GCLC+VIM-	0.579414
prerank	BILE_ACID_METABOLISM	-0.338411	-1.16155	0.190722	0.310561	0.99	22/87	0.1701	DIO1;AR;SULT2B1;DIO2;IDH2;CYP46A1;ACSL1;PEX11A;HSD17B6;PEX7;LCK;EPHX2;DHCR24;ATXN1;FADS2;SLC27A5;PEX11G;LIPE;ABCA5;AMACR;IDI1;ABCD3	not_sig	GCLC+VIM+_GCLC+VIM-	0.507853
prerank	ANDROGEN_RESPONSE	-0.330072	-1.15223	0.210896	0.293828	0.993	19/95	0.1291	SPDEF;HPGD;IQGAP2;AZGP1;HOMER2;NDRG1;MAP7;GPD1L;SCD;SAT1;MAK;AKT1;ALDH1A3;DHCR24;HMGCS1;HMGCR;KRT19;DBI;STEAP4	not_sig	GCLC+VIM+_GCLC+VIM-	0.531906
prerank	SPERMATOGENESIS	-0.300718	-1.00098	0.444037	0.631547	1	17/82	0.149	PCSK4;ELOVL3;NAA11;ALOX15;OAZ3;TNNI3;LDHC;MAP7;ART3;RPL39L;CNIH2;SPATA6;CCT6B;PCSK1N;AGFG1;SLC12A2;COIL	not_sig	GCLC+VIM+_GCLC+VIM-	0.199594
prerank	UV_RESPONSE_UP	-0.229055	-0.849931	0.813953	1	1	25/145	0.1716	OLFM1;AQP3;MAPK8IP2;MAOA;C4BPB;GPX3;RET;NPTXR;FURIN;PDLIM3;SLC6A8;EPHX1;CCNE1;PTPRD;GCH1;ATF3;BCL2L11;CDKN2B;NR4A1;CDC34;BTG2;FOS;TFRC;TUBA4A;TST	not_sig	GCLC+VIM+_GCLC+VIM-	0
prerank	PI3K_AKT_MTOR_SIGNALING	-0.218298	-0.76438	0.930973	1	1	19/99	0.2344	GNGT1;ADCY2;GNA14;VAV3;TIAM1;AKT1;LCK;MKNK2;PTEN;PDK1;SFN;GSK3B;FGF22;TSC2;DAPP1;THEM4;MAP2K6;PRKAA2;SMAD2	not_sig	GCLC+VIM+_GCLC+VIM-	0
prerank	OXIDATIVE_PHOSPHORYLATION	-0.132945	-0.496827	1	1	1	53/184	0.3314	IDH2;PDK4;ETFA;CYB5A;NDUFB8;COX7B;GPI;COX17;UQCRQ;NDUFB4;ATP6AP1;COX6B1;NDUFA1;ATP6V1G1;GPX4;NDUFB1;PDP1;AIFM1;NDUFS7;COX7A2;MRPS11;COX5A;UQCRFS1;UQCR11;ALDH6A1;NQO2;NDUFA3;COX5B;NDUFC1;ACAA1;NDUFA6;PDHA1;ATP6V1D;ACADSB;NDUFB3;UQCR10;SLC25A5;HCCS;NDUFS2;IDH3A;ACO2;COX6A1;NDUFA7;HSD17B10;ATP6V0B;SLC25A4;TIMM9;IDH1;ECI1;MFN2;MRPL34;ACAA2;ACADM	not_sig	GCLC+VIM+_GCLC+VIM-	0
prerank	DNA_REPAIR	-0.0992318	-0.366403	1	0.999931	1	23/146	0.2598	VPS37D;BCAM;PDE4B;ADA;STX3;CDA;SAC3D1;COX17;POLA1;MPC2;GPX4;NELFCD;UPF3B;DGCR8;SUPT4H1;RNMT;BCAP31;VPS37B;PNP;GTF3C5;CETN2;POLR2D;RFC2	not_sig	GCLC+VIM+_GCLC+VIM-	2.98044e-05
prerank	UNFOLDED_PROTEIN_RESPONSE	0.19309	0.698934	0.992958	0.979478	1	38/107	0.3474	BAG3;KDELR3;TUBB2A;ALDH18A1;EDC4;SHC1;PSAT1;CCL2;XPOT;EEF2;SEC31A;HSPA5;RRP9;EXOSC2;DDX10;TATDN2;ASNS;HSPA9;CALR;WFS1;NPM1;EIF4G1;SPCS3;STC2;EIF4A2;EIF4EBP1;EIF4E;DCP1A;DDIT4;GEMIN4;LSM1;EDEM1;NABP1;SPCS1;NOLC1;NOP14;EIF4A3;DCTN1	not_sig	GCLC+VIM+_GCLC+VIM-	0.00900517
prerank	MTORC1_SIGNALING	0.183925	0.724546	0.997126	0.997205	1	66/195	0.3011	BCAT1;SLC7A11;POLR3G;PLOD2;MLLT11;FADS1;SYTL2;SLC2A3;SERPINH1;CTSC;ITGB2;SHMT2;CCNG1;ELOVL6;HSPA4;PSAT1;CDKN1A;P4HA1;GBE1;TXNRD1;ABCF2;SLC6A6;SQSTM1;PSME3;DDX39A;SLA;M6PR;ACTR3;HSPA5;USO1;RRP9;SLC1A5;TBK1;GGA2;ELOVL5;IFRD1;ACTR2;STARD4;SKAP2;ASNS;LTA4H;HSPA9;SLC2A1;CALR;GLA;QDPR;FDXR;NUFIP1;RPA1;PNO1;HSPD1;MAP2K3;TCEA1;MCM2;SORD;UNG;ATP2A2;UBE2D3;DDIT4;FGL2;RRM2;BUB1;PITPNB;TPI1;ACSL3;PGM1	not_sig	GCLC+VIM+_GCLC+VIM-	0.00121541
prerank	INTERFERON_GAMMA_RESPONSE	0.195129	0.765326	0.982051	0.999678	1	50/190	0.2224	IFITM2;IFI35;FAS;CFH;IFI44L;C1S;CMKLR1;XAF1;IFI44;IL7;LATS2;UPP1;SAMD9L;TNFAIP6;C1R;LY6E;PFKP;MT2A;PSMB10;SSPN;GZMA;IL15RA;IL15;CDKN1A;PML;IRF8;CCL2;BPGM;MVP;VCAM1;HLA-B;IRF5;TNFAIP3;BST2;TDRD7;ICAM1;DDX60;EPSTI1;BATF2;CASP1;SOCS3;PSMB9;HLA-A;IFI27;HLA-DRB1;PIM1;NFKB1;CASP4;IFITM3;SRI	not_sig	GCLC+VIM+_GCLC+VIM-	0.000139662
prerank	PROTEIN_SECRETION	0.225269	0.811478	0.871122	0.969191	1	23/94	0.242	ABCA1;PAM;CTSC;DST;CAV2;CD63;IGF2R;SCRN1;SEC24D;SSPN;RPS6KA3;CLCN3;TMX1;M6PR;SEC31A;USO1;AP2M1;AP2B1;LMAN1;GLA;SNX2;DNM1L;PPT1	not_sig	GCLC+VIM+_GCLC+VIM-	0.0135905
prerank	MITOTIC_SPINDLE	0.20699	0.815398	0.930175	0.991819	1	71/197	0.352	DOCK4;CLIP2;PKD2;ARAP3;ABR;CCDC88A;EPB41L2;DST;CDC42EP2;FSCN1;FGD6;FLNA;VCL;PXN;KIF11;CDC42BPA;BRCA2;ANLN;MYH9;SHROOM1;WASF1;ARHGAP29;SPTBN1;SYNPO;NF1;RASAL2;KIF15;SHROOM2;HOOK3;ALS2;RASA1;ESPL1;SSH2;BCAR1;PLEKHG2;CENPJ;TOP2A;CENPE;WASL;APC;KIF20B;RALBP1;NET1;ACTN4;CEP72;RASA2;TRIO;MYO1E;CDK1;BUB1;GEMIN4;CDC27;CEP57;NDC80;PALLD;FBXO5;RABGAP1;CNTRL;SPTAN1;SUN2;ECT2;BIRC5;ARL8A;CNTROB;ARHGAP4;CDC42…	not_sig	GCLC+VIM+_GCLC+VIM-	0.00356762
prerank	GLYCOLYSIS	0.213066	0.829208	0.919315	0.998868	1	21/186	0.1016	NT5E;COL5A1;TGFBI;CAPN5;TPST1;GPC1;VCAN;DCN;DPYSL4;PLOD2;CHPF2;NDST3;ADORA2B;MET;IGFBP3;PLOD1;PAM;SLC16A3;KDELR3;PYGL;LHX9	not_sig	GCLC+VIM+_GCLC+VIM-	0.000491981
prerank	ADIPOGENESIS	0.228287	0.899023	0.753886	0.855926	1	19/184	0.1172	HSPB8;ENPP2;ABCA1;COL4A1;ANGPT1;RAB34;APOE;MYLK;LAMA4;MGLL;FABP4;GPAT4;PPARG;CD302;TKT;APLP2;LIFR;ELOVL6;PHLDB1	not_sig	GCLC+VIM+_GCLC+VIM-	0.0675636
prerank	G2M_CHECKPOINT	0.228595	0.901738	0.7525	0.876156	1	77/190	0.3484	TGFB1;PLK4;SMAD3;HMGA1;MT2A;KIF11;BRCA2;POLQ;PML;MAD2L1;CCNA2;PBK;E2F4;CCND1;KPNB1;RASAL2;ODC1;KIF15;DDX39A;RAD54L;SLC7A1;ESPL1;CDKN3;PRIM2;UBE2S;HSPA8;CDC45;EXO1;AURKB;HMMR;TOP2A;G3BP1;CENPE;CHMP1A;TACC3;MCM6;KIF20B;MEIS2;PTTG1;CUL1;CDKN2C;TRAIP;WRN;MCM2;HNRNPD;CKS2;TROAP;RAD21;UCK2;FANCC;CDK1;BUB1;DTYMK;CDC27;NDC80;HNRNPU;SRSF1;CDK4;FBXO5;CUL5;ILF3;SAP30;XPO1;CHEK1;KPNA2;GSPT1;SUV39H1;CDC6;NCL;…	not_sig	GCLC+VIM+_GCLC+VIM-	0.0574187
prerank	HEME_METABOLISM	0.250616	0.999288	0.456464	0.5801	1	49/169	0.2389	SLC7A11;SNCA;ACKR1;GYPC;CTSE;ANK1;AGPAT4;TSPAN5;CLIC2;MINPP1;ALDH1L1;CTSB;ADD2;GCLM;SLC22A4;CPOX;SLC25A38;HBQ1;NNT;HBB;CTNS;SPTA1;KAT2B;NR3C1;CCND3;MFHAS1;BPGM;LRP10;C3;CLCN3;ENDOD1;OPTN;ADD1;LPIN2;P4HA2;XPO7;TNS1;RCL1;BTRC;NEK7;PICALM;TMEM9B;ICAM4;ABCG2;ASNS;SDCBP;SLC2A1;GAPVD1;NCOA4	not_sig	GCLC+VIM+_GCLC+VIM-	0.236497
prerank	E2F_TARGETS	0.252835	1.00212	0.435768	0.592635	1	95/195	0.4079	PLK4;HMGA1;PSMC3IP;SPAG5;MELK;BRCA2;CDKN1A;MAD2L1;PSIP1;GINS3;EED;DIAPH3;NBN;DDX39A;NAP1L1;ESPL1;CIT;LYAR;CDKN3;PRIM2;UBE2S;PRKDC;AURKB;HMMR;TOP2A;MLH1;CENPE;DSCC1;NCAPD2;TCF19;DCK;RPA1;TACC3;DEPDC1;MCM6;BRCA1;HELLS;PTTG1;RAD50;CDKN2C;PAICS;RAN;IPO7;MCM2;HNRNPD;CKS2;TIMELESS;UNG;RAD21;POLD1;CDCA3;RRM2;CDK1;HMGB2;SRSF1;CDK4;ILF3;TK1;XPO1;CHEK1;KIF18B;KPNA2;GSPT1;SUV39H1;PA2G4;GINS4;BIRC5;CTPS1;CSE…	not_sig	GCLC+VIM+_GCLC+VIM-	0.227213
prerank	NOTCH_SIGNALING	0.347783	1.00481	0.449024	0.606134	1	16/30	0.3589	HEYL;PRKCA;JAG1;LFNG;MAML2;CCND1;KAT2A;CUL1;SAP30;ST3GAL6;FZD7;FZD5;WNT5A;NOTCH3;NOTCH1;PSEN2	not_sig	GCLC+VIM+_GCLC+VIM-	0.217431
prerank	XENOBIOTIC_METABOLISM	0.274842	1.05231	0.311751	0.48	0.999	31/158	0.1482	SERPINE1;PTGDS;IGFBP4;BCAT1;TPST1;MAN1A1;RBP4;APOE;FAS;PROS1;AOX1;PTGR1;CDO1;UGDH;HMOX1;GSTO1;AP4B1;PAPSS2;NQO1;UPP1;AKR1C3;SHMT2;EPHA2;TNFRSF1A;IL1R1;MT2A;PSMB10;IRF8;PGD;GSTM4;CBR1	not_sig	GCLC+VIM+_GCLC+VIM-	0.318759
prerank	P53_PATHWAY	0.27182	1.06227	0.277078	0.472598	0.998	53/189	0.2129	TGFB1;PROCR;CCND2;SLC7A11;TP63;RRAD;TNFSF9;F2R;ZNF365;SPHK1;FAS;DRAM1;ZMAT3;CDH13;TCN2;OSGIN1;HMOX1;PDGFA;BMP2;S100A4;UPP1;PTPRE;LDHB;CCNG1;GLS2;CDK5R1;RB1;EPHA2;DGKA;HBEGF;CDKN1A;CCND3;TCHH;TAX1BP3;PTPN14;CTSD;BAX;KIF13B;RPS27L;SEC61A1;MDM2;CASP1;PRKAB1;SDC1;IER5;ISCU;HSPA4L;TM7SF3;JAG2;BAIAP2;PIDD1;MAPKAPK3;CD81	not_sig	GCLC+VIM+_GCLC+VIM-	0.325508
prerank	APICAL_SURFACE	0.361148	1.08895	0.319383	0.41577	0.992	1938-05-01	0.0684	THY1;SRPX;NTNG1;DCBLD2;GAS1	not_sig	GCLC+VIM+_GCLC+VIM-	0.381147
prerank	MYC_TARGETS_V1	0.282939	1.1091	0.212598	0.37755	0.985	101/193	0.4346	IMPDH2;XPOT;MAD2L1;CCNA2;KPNB1;ODC1;VDAC3;PSMD7;NAP1L1;RRP9;PABPC4;PRDX3;CCT2;IFRD1;CDC45;RPL14;FAM120A;PSMD3;G3BP1;NPM1;C1QBP;RPS3;PSMD1;HNRNPA1;RRM1;HSPD1;CLNS1A;EEF1B2;MCM6;GOT2;CCT7;CUL1;EXOSC7;RPS6;RAN;EIF4E;MCM2;CCT4;HNRNPD;TYMS;HSP90AB1;ABCE1;SSB;DDX21;TUFM;VDAC1;PHB2;HNRNPU;SRSF1;CDK4;NCBP1;SSBP1;PABPC1;XPO1;PSMB3;KPNA2;GSPT1;PSMD14;PA2G4;EIF3D;CTPS1;RSL1D1;RPL6;RPLP0;NOLC1;CDK2;BUB3;UBE2…	not_sig	GCLC+VIM+_GCLC+VIM-	0.423026
prerank	HYPOXIA	0.294199	1.15314	0.138817	0.294427	0.956	26/181	0.0855	SERPINE1;BGN;SRPX;ACKR3;COL5A1;TGFBI;GPC1;PRKCA;BCAN;DCN;CAV1;DPYSL4;MT1E;AKAP12;ETS1;CA12;ADORA2B;SLC2A3;IGFBP3;HOXB9;HMOX1;TGM2;CHST3;PAM;LOX;S100A4	not_sig	GCLC+VIM+_GCLC+VIM-	0.531022
prerank	WNT_BETA_CATENIN_SIGNALING	0.394596	1.20664	0.179325	0.208947	0.895	1940-04-01	0.0383	CCND2;LEF1;WNT5B;DKK1	not_sig	GCLC+VIM+_GCLC+VIM-	0.679964
prerank	INTERFERON_ALPHA_RESPONSE	0.341481	1.23044	0.0870588	0.184786	0.862	26/95	0.1926	PROCR;GMPR;IFITM2;IFI35;CCRL2;TMEM140;CSF1;IFI44L;C1S;LAMP3;IFI44;UBA7;IL7;SAMD9L;LY6E;IL15;MOV10;BST2;TDRD7;SAMD9;CNP;DDX60;EPSTI1;BATF2;CASP1;PSMB9	not_sig	GCLC+VIM+_GCLC+VIM-	0.733331
prerank	REACTIVE_OXYGEN_SPECIES_PATHWAY	0.403774	1.27458	0.132609	0.137227	0.748	1946-12-01	0.1989	LSP1;HHEX;SRXN1;MSRA;GCLM;NQO1;PFKP;FTL;TXNRD1;ABCC1;PRNP;TXN	not_sig	GCLC+VIM+_GCLC+VIM-	0.862561
prerank	IL2_STAT5_SIGNALING	0.331443	1.30162	0.0322581	0.115549	0.664	62/178	0.2136	NT5E;COL6A1;F2RL2;ECM1;CCND2;NRP1;TNFRSF9;TNFRSF1B;ADAM19;ABCB1;CSF1;IL18R1;FLT3LG;DRC1;IL3RA;SLC2A3;ITGAV;TWSG1;IL10;TGM2;PLEC;GSTO1;BMP2;SPRY4;SCN9A;PTGER2;PHLDA1;PLAGL1;GPR83;IGF2R;PLPP1;ETV4;AHR;CKAP4;P4HA1;IL2RA;IRF8;HIPK2;GLIPR2;IKZF4;BCL2L1;CCND3;TRAF1;CD83;SOCS2;SERPINB6;EMP1;PRAF2;ODC1;DENND5A;PRNP;TNFRSF21;CTSZ;ITGA6;BATF3;CDKN1C;ST3GAL4;RNH1;SLC1A5;PIM1;CD81;SPP1	not_sig	GCLC+VIM+_GCLC+VIM-	0.937235
prerank	MYC_TARGETS_V2	0.400732	1.32512	0.0851064	0.100978	0.598	31/57	0.3875	PLK4;RRP12;SLC19A1;RABEPK;NIP7;TCOF1;RRP9;RCL1;PRMT3;SUPV3L1;NPM1;HSPD1;PES1;SORD;UNG;MPHOSPH10;MYBBP1A;WDR43;IPO4;CDK4;NOP2;PA2G4;PUS1;UTP20;NOLC1;MCM4;PPRC1;TFB2M;PPAN;IMP4;MRTO4	not_sig	GCLC+VIM+_GCLC+VIM-	0.995773
prerank	ALLOGRAFT_REJECTION	0.350547	1.35658	0.0238663	0.0834292	0.511	39/165	0.148	THY1;TGFB1;BCAT1;SRGN;CCND2;STAB1;IL11;TLR3;F2R;TLR1;FAS;CSF1;IL12RB1;HCLS1;ETS1;NLRP3;IL18;IL10;IL1B;SPI1;PF4;TIMP1;IL7;ITGB2;DYRK3;TLR6;FCGR2B;FLNA;DEGS1;CD4;PSMB10;GZMA;IL15;IL12A;IL2RA;IRF8;CCL2;CCND3;CD3D	not_sig	GCLC+VIM+_GCLC+VIM-	1.07868
prerank	COMPLEMENT	0.357495	1.39431	0.00757576	0.0650995	0.418	42/171	0.1243	SERPINE1;ZEB1;DGKG;GNG2;MMP14;ERAP2;ZFPM2;FN1;DOCK10;SH2B3;PLAT;ADAM9;TFPI2;DOCK4;TIMP2;LRP1;COL4A2;DPP4;APOBEC3F;CTSB;CDH13;CFH;PLA2G7;C1S;DUSP6;CTSO;FYN;C1QC;C1QA;TIMP1;CTSC;LIPA;CPQ;APOBEC3G;GNAI2;CDK5R1;APOC1;RHOG;C1R;PRSS3;F8;CTSL	not_sig	GCLC+VIM+_GCLC+VIM-	1.18642
prerank	TNFA_SIGNALING_VIA_NFKB	0.378309	1.50686	0	0.0260246	0.186	64/195	0.1986	MSC;SERPINE1;ACKR3;PTX3;GEM;ABCA1;TNFSF9;TNFRSF9;GFPT2;PLAU;CXCL3;SPHK1;TNC;CCRL2;LAMB3;CSF1;DRAM1;FOSL1;SLC2A3;IL18;FUT4;IL1B;IL6ST;F2RL1;SMAD3;BMP2;JAG1;PHLDA1;PTPRE;TUBB2A;FJX1;PANX1;TNFAIP6;TNIP2;HBEGF;IL15RA;PHLDA2;CDKN1A;KLF10;CCL2;BIRC3;ZBTB10;EGR1;TNFAIP3;TRAF1;CD83;PLAUR;TNIP1;G0S2;ICAM1;CCND1;EHD1;DNAJB4;SQSTM1;DENND5A;SOCS3;IL7R;CXCL2;ATP2B1;IER5;NFAT5;CLCF1;SLC2A6;BIRC2	up	GCLC+VIM+_GCLC+VIM-	1.58462
prerank	TGF_BETA_SIGNALING	0.473549	1.54237	0.00909091	0.0202819	0.137	16/53	0.167	SERPINE1;TGFB1;ENG;LTBP2;SLC20A1;THBS1;SMAD3;BMP2;NOG;ACVR1;KLF10;HIPK2;SMURF2;WWTR1;SMAD7;SPTBN1	up	GCLC+VIM+_GCLC+VIM-	1.69289
prerank	MYOGENESIS	0.401441	1.54934	0.00228311	0.0213411	0.132	42/152	0.1373	HSPB8;COL6A3;FHL1;COL3A1;COL6A2;COL1A1;SPARC;TGFB1;ADAM12;IGFBP7;TPM2;LSP1;COX7A1;COL4A2;LAMA2;SPHK1;MYLK;TAGLN;SCHIP1;NCAM1;PKIA;FKBP1B;MEF2C;MYOM2;CDH13;IGFBP3;MAPK12;SORBS3;SPEG;TNNI2;NQO1;HSPB2;PDLIM7;PFKM;GJA5;RB1;ITGB1;MAPRE3;SSPN;HBEGF;CDKN1A;MYH9	up	GCLC+VIM+_GCLC+VIM-	1.67078
prerank	APOPTOSIS	0.421267	1.61203	0	0.0131185	0.074	25/153	0.0826	HGF;IGFBP6;BGN;PDGFRB;FEZ1;CCND2;LEF1;MMP2;PLAT;F2R;TIMP2;DCN;LUM;CAV1;GNA15;TIMP3;FAS;CCNA1;DPYD;IL18;SLC20A1;IL1B;HMOX1;TIMP1;BMP2	up	GCLC+VIM+_GCLC+VIM-	1.88211
prerank	KRAS_SIGNALING_UP	0.432107	1.68605	0	0.00517837	0.027	44/176	0.09	TSPAN7;CCND2;NRP1;PDCD1LG2;F13A1;ADGRA2;PRRX1;ENG;GNG11;TFPI;MMP11;PLAT;GFPT2;PLAU;GYPC;LY96;TNFRSF1B;RBP4;DCBLD2;ABCB1;EPHB2;AKAP12;HKDC1;ITGBL1;DNMBP;ETV5;ITGA2;LAT2;ETS1;NAP1L2;SPON1;ETV1;SCN1B;CFH;IGFBP3;TMEM158;CMKLR1;DUSP6;IL1B;F2RL1;PEG3;BMP2;SEMA3B;ITGB2	up	GCLC+VIM+_GCLC+VIM-	2.28581
prerank	IL6_JAK_STAT3_SIGNALING	0.488253	1.69899	0	0.00453107	0.021	32/78	0.1865	TGFB1;ITGA4;CXCL3;TNFRSF1B;INHBE;ACVRL1;FAS;CSF1;IL18R1;IL12RB1;EBI3;A2M;IL3RA;IL1B;IL6ST;HMOX1;PF4;IL7;PDGFC;LEPR;OSMR;TNFRSF1A;IL1R1;TNFRSF12A;IL15RA;IL2RA;CCR1;LTBR;CBL;IL10RB;TNFRSF21;SOCS3	up	GCLC+VIM+_GCLC+VIM-	2.3438
prerank	COAGULATION	0.482926	1.75772	0	0.00123294	0.005	38/104	0.0891	SERPINE1;CTSK;FBN1;SPARC;F2RL2;HTRA1;MMP14;MMP2;FN1;PRSS23;MMP11;PLAT;PLAU;CAPN5;BMP1;ADAM9;TFPI2;MMP3;LRP1;CTSE;TIMP3;RGN;DPP4;PROS1;ITGA2;A2M;CTSB;CFH;MMP7;C1S;DUSP6;THBS1;CTSO;FYN;PF4;C1QA;TIMP1;CPQ	up	GCLC+VIM+_GCLC+VIM-	2.90906
prerank	INFLAMMATORY_RESPONSE	0.460611	1.79381	0	0.000863061	0.003	57/175	0.1405	SERPINE1;ADGRE1;CD70;LPAR1;EMP3;AXL;PDPN;HAS2;CALCRL;STAB1;MMP14;ITGA5;PCDH7;CSF3;TLR3;ABCA1;PTGIR;TNFSF9;TNFRSF9;TNFRSF1B;DCBLD2;SPHK1;GNA15;TLR1;CCRL2;CSF1;IL18R1;EBI3;NLRP3;ADORA2B;SCN1B;MET;CXCR6;IL18;CMKLR1;IL10;IL1B;LAMP3;TIMP1;IRAK2;NDP;PTGER2;HRH1;PTPRE;OSMR;TNFAIP6;RHOG;C3AR1;LY6E;IL1R1;C5AR1;AHR;HBEGF;IL15RA;IL15;CDKN1A;CCL2	up	GCLC+VIM+_GCLC+VIM-	3.06396
prerank	HEDGEHOG_SIGNALING	0.624825	1.81332	0	0.000690449	0.002	2025-08-30	0.0437	THY1;NRCAM;SCG2;NRP1;L1CAM;NRP2;UNC5C;GLI1	up	GCLC+VIM+_GCLC+VIM-	3.16087
prerank	APICAL_JUNCTION	0.506612	1.97117	0	0	0	68/172	0.1735	THY1;FLNC;LAYN;FBN1;JAM3;ADAM23;ACTG2;SLIT2;CLDN11;MMP2;MYL9;NEXN;CDH6;CD209;TGFBI;BMP1;ADAM9;IRS1;VCAN;ITGA3;RAC2;AKT3;TRO;CDH11;ZYX;AMIGO2;CERCAM;NEGR1;LAMB3;ITGA2;GAMT;ITGA10;LAMA3;SGCE;CDSN;TSPAN4;EPB41L2;SORBS3;NLGN2;LIMA1;SPEG;NRXN2;GNAI2;AMH;FSCN1;THBS3;LAMC2;MSN;VCL;CLDN18;SHC1;ITGB1;TNFRSF11B;NF2;CALB2;MYH9;CDH8;RRAS;VCAM1;ARHGEF6;CD34;TRAF1;ICAM2;ICAM1;ACTG1;COL16A1;NF1;ADAMTS5	up	GCLC+VIM+_GCLC+VIM-	4
prerank	ANGIOGENESIS	0.771413	2.25863	0	0	0	17/32	0.0872	COL5A2;COL3A1;CCND2;NRP1;MSX1;FGFR1;POSTN;FSTL1;KCNJ8;VCAN;LUM;ITGAV;PF4;PDGFA;TIMP1;S100A4;JAG1	up	GCLC+VIM+_GCLC+VIM-	4
prerank	UV_RESPONSE_DN	0.624163	2.35181	0	0	0	42/138	0.0859	SERPINE1;COL5A2;COL1A2;DLC1;COL3A1;PDGFRB;LPAR1;COL1A1;RGS4;PTGFR;NRP1;SNAI2;HAS2;MMP16;MAP1B;FZD2;DAB2;TFPI;SYNE1;SCN8A;IRS1;TGFBR2;PRKCA;MAGI2;CAV1;AKT3;PTPRM;MT1E;GJA1;LTBP1;MGLL;LAMC1;SCHIP1;ADORA2B;MET;KCNMA1;EFEMP1;PPARG;SMAD3;FYN;APBB2;CAP2	up	GCLC+VIM+_GCLC+VIM-	4
prerank	EPITHELIAL_MESENCHYMAL_TRANSITION	0.795764	3.16458	0	0	0	116/192	0.0862	THY1;SERPINE1;COL6A3;SFRP4;PDLIM4;COL5A2;BGN;NTM;COL1A2;NID2;EFEMP2;COL5A3;COL3A1;NT5E;PDGFRB;IGFBP4;COL6A2;FBN1;COL1A1;EMP3;SPARC;TGFB1;HTRA1;RGS4;SCG2;ECM1;MATN3;VIM;FOXC2;PCOLCE;ADAM12;FAP;SNAI2;MSX1;LOXL1;CXCL12;FBN2;COL5A1;MMP14;SLIT2;ITGA5;PCOLCE2;LOXL2;PTX3;COL7A1;DPYSL3;MMP2;MYL9;ANPEP;PRRX1;VEGFC;GEM;FN1;GLIPR1;COL4A1;DAB2;POSTN;PRSS2;CDH6;ABI3BP;TPM2;TGFBI;LGALS1;BMP1;GPC1;TFPI2;FSTL1;A…	up	GCLC+VIM+_GCLC+VIM-	4

### Sheet: GCLC+VIM+_VS_GCLC-VIM+
Name	Term	ES	NES	NOM p-val	FDR q-val	FWER p-val	Tag %	Gene %	Lead_genes	significance	Group	-log10(p.adj)
prerank	ALLOGRAFT_REJECTION	-0.643157	-2.9144	0	0	0	64/166	0.0959	CXCL13;CCL19;CD96;ITK;CD2;CD3E;STAT4;CD79A;LTB;CCL4;IGSF6;LCK;CD7;CD8B;IL2RB;PRF1;WAS;ZAP70;LCP2;CXCL9;PTPRC;NCF4;CD3D;IL16;CD8A;GZMB;GZMA;CXCR3;GPR65;CCL5;IFNG;CD247;CD40;CD3G;IL2RG;KLRD1;SIT1;PRKCB;SPI1;MMP9;CDKN2A;IRF8;NLRP3;MAP4K1;CD86;CRTAM;IRF7;IL2RA;ACHE;IL10;ST8SIA4;CD4;PTPN6;THY1;CCR1;IL12RB1;HCLS1;EIF3D;PSMB10;EREG;CCND2;RPL39;INHBB;ITGAL	down	GCLC+VIM+_GCLC-VIM+	4
prerank	INTERFERON_GAMMA_RESPONSE	-0.415264	-1.92715	0	0.00350467	0.003003	42/188	0.1054	STAT4;XCL1;CD38;IL2RB;LCP2;CXCL9;IL10RA;GZMA;GBP4;CCL5;CD40;CD69;CXCL10;VCAM1;FGL2;ITGB7;IRF8;CSF2RB;MX2;TXNIP;CD86;SERPING1;IRF7;IFIT2;ISOC1;FCGR1A;IDO1;ST8SIA4;PTPN6;IFI30;BANK1;CMKLR1;ZBP1;PSMB10;MX1;DHX58;IFIT1;CFB;TRAFD1;SAMHD1;VAMP5;OASL	down	GCLC+VIM+_GCLC-VIM+	2.45535
prerank	IL2_STAT5_SIGNALING	-0.419028	-1.89441	0	0.00233645	0.003003	40/180	0.0945	ICOS;TNFRSF4;CST7;LTB;RHOH;CTLA4;IL2RB;TNFRSF18;CD79B;IL10RA;CD48;GBP4;GPR65;CXCL10;FGL2;SELL;IRF8;IL1R2;CD86;RGS16;BCL2;CDC42SE2;S100A1;IL2RA;CCNE1;SH3BGRL2;SYT11;IL10;RRAGD;CD83;CISH;GLIPR2;ENPP1;GABARAPL1;RABGAP1L;GALM;GPX4;CCND2;ETV4;PRKCH	down	GCLC+VIM+_GCLC-VIM+	2.63144
prerank	IL6_JAK_STAT3_SIGNALING	-0.462097	-1.84574	0.00404858	0.00350467	0.00600601	13/78	0.0432	CXCL13;LTB;CD38;CXCL9;A2M;IL2RG;CXCL10;CSF2RA;CD36;IL1R2;CSF2RB;CSF3R;IL2RA	down	GCLC+VIM+_GCLC-VIM+	2.45535
prerank	COMPLEMENT	-0.389725	-1.75299	0	0.00747664	0.016016	25/168	0.0434	LCK;WAS;C1QC;LCP2;GZMK;PLEK;GZMB;GZMA;C1QA;CCL5;FCER1G;FCN1;CPM;CP;PRSS3;CD36;APOBEC3G;SPOCK2;S100A9;SERPINA1;CTSH;APOC1;SERPING1;IRF7;RASGRP1	down	GCLC+VIM+_GCLC-VIM+	2.12629
prerank	KRAS_SIGNALING_UP	-0.332304	-1.54452	0	0.0420561	0.1001	39/173	0.1021	ADAMDEC1;CD37;TMEM176A;TMEM176B;IL10RA;SCG5;LAPTM5;PIGR;FCER1G;IL2RG;CXCL10;CSF2RA;DOCK2;LCP1;MMP9;IRF8;IL33;MAP4K1;SPARCL1;PLVAP;RGS16;APOD;LAT2;IL7R;PCSK1N;C3AR1;PECAM1;GPRC5B;HSD11B1;IKZF1;PRDM1;RABGAP1L;CMKLR1;EREG;CCND2;ETV4;CFB;ATG10;ADGRA2	down	GCLC+VIM+_GCLC-VIM+	1.37617
prerank	INFLAMMATORY_RESPONSE	-0.327054	-1.47261	0	0.0634179	0.171171	28/166	0.0623	LCK;CCR7;IL2RB;LCP2;CXCL9;IL10RA;CD48;MARCO;CCL5;CD40;CYBB;CD69;RGS1;CXCL10;MSR1;SELL;NLRP3;CSF3R;RGS16;IFITM1;IRF7;RASGRP1;OSM;P2RX7;IL7R;GPR132;C3AR1;IL10	not_sig	GCLC+VIM+_GCLC-VIM+	1.19779
prerank	MYOGENESIS	-0.279623	-1.25212	0.0725389	0.256133	0.561562	24/148	0.0784	CFD;MYH11;CKB;TAGLN;AEBP1;CD36;IGF1;SPDEF;COL15A1;MYOM2;TNNC2;GPX3;APOD;PTP4A3;MYOM1;ITGA7;ACHE;PICK1;PTGIS;BIN1;COL4A2;SCHIP1;FXYD1;SLC6A8	not_sig	GCLC+VIM+_GCLC-VIM+	0.591534
prerank	INTERFERON_ALPHA_RESPONSE	-0.298052	-1.24886	0.0854701	0.234683	0.572573	23/94	0.1567	GBP4;CXCL10;SELL;TXNIP;IFITM1;IRF7;IFIT2;IFI30;TMEM140;MX1;DHX58;TRAFD1;GBP2;GMPR;OASL;UBE2L6;RNF31;NUB1;PARP12;USP18;TRIM21;IFITM3;IRF2	not_sig	GCLC+VIM+_GCLC-VIM+	0.629518
prerank	COAGULATION	-0.292402	-1.22516	0.108333	0.252336	0.640641	21/98	0.1275	CFD;PLEK;C1QA;A2M;MMP9;SERPINA1;CTSH;APOC1;CFI;VWF;SERPING1;S100A1;PECAM1;F8;CPQ;SH2B2;CFB;LTA4H;CSRP1;THBD;OLR1	not_sig	GCLC+VIM+_GCLC-VIM+	0.59802
prerank	PEROXISOME	-0.273874	-1.13901	0.208163	0.418224	0.844845	28/89	0.2167	FABP6;CRABP1;IDH2;CADM1;ISOC1;ALDH1A1;MLYCD;ABCD3;HSD11B2;CAT;ACOT8;CRABP2;PEX11B;EPHX2;HSD17B11;DHRS3;PEX5;ALDH9A1;CRAT;ACAA1;FIS1;ATXN1;ITGB1BP1;VPS4B;PRDX5;ACSL1;PABPC1;PEX2	not_sig	GCLC+VIM+_GCLC-VIM+	0.378591
prerank	OXIDATIVE_PHOSPHORYLATION	-0.246229	-1.13554	0.13253	0.39116	0.844845	62/184	0.2374	PHB2;IDH2;GPI;NDUFS2;BCKDHA;LDHB;SLC25A6;SDHC;GPX4;ATP6V1G1;TOMM22;PDHX;PDHA1;MRPS15;NDUFS3;CS;PHYH;BDH2;ATP6V0C;NDUFB3;VDAC1;POLR2F;NDUFC1;ALAS1;CYB5R3;SLC25A3;NDUFA1;ETFA;TIMM10;MAOB;COX6B1;HADHB;ALDH6A1;MDH2;COX5A;SLC25A11;VDAC2;NDUFA3;HSPA9;UQCR10;NDUFA4;ACAA1;HSD17B10;COX5B;DECR1;SLC25A5;NDUFB4;NDUFS8;SLC25A20;VDAC3;UQCRH;UQCRC1;IDH3G;ACADSB;AIFM1;DLST;FH;NDUFA2;PDHB;NDUFA8;NDUFA6;UQCRQ	not_sig	GCLC+VIM+_GCLC-VIM+	0.407645
prerank	FATTY_ACID_METABOLISM	-0.250528	-1.09168	0.264706	0.47376	0.915916	44/133	0.2301	HPGD;CD36;IL4I1;REEP6;GLUL;TP53INP2;ACSS1;MIF;ALDH1A1;ACSM3;MLYCD;GABARAPL1;SDHC;MAOA;PRDX6;ACOT8;METAP1;PDHA1;HSD17B11;UBE2L6;ADSL;ALAD;ALDH9A1;ODC1;LTC4S;HADHB;MDH2;CRAT;HADH;ACAA1;UROS;HSD17B10;DECR1;SLC22A5;ACOT2;ERP29;UROD;ACSL1;PCBD1;IDH3G;DLST;SMS;FH;PDHB	not_sig	GCLC+VIM+_GCLC-VIM+	0.324442
prerank	PANCREAS_BETA_CELLS	-0.391772	-1.0865	0.347561	0.454773	0.926927	2025-06-15	0.1732	DCX;STXBP1;ELP4;PAK3;SRP9;AKT3	not_sig	GCLC+VIM+_GCLC-VIM+	0.342205
prerank	APOPTOSIS	-0.221068	-0.972116	0.550633	0.83271	0.992993	28/152	0.1548	CD2;CD38;PRF1;CD69;TXNIP;GPX3;CDKN1B;LEF1;DCN;DIABLO;BGN;GPX4;EREG;PDGFRB;CCND2;BTG2;PLCB2;RELA;CASP6;BCL2L10;ANKH;LUM;PEA15;DAP3;PDCD4;HMOX1;PPP2R5B;IFITM3	not_sig	GCLC+VIM+_GCLC-VIM+	0.0795061
prerank	APICAL_JUNCTION	-0.210332	-0.956901	0.558621	0.844918	0.993994	26/170	0.1081	PTPRC;ACTG2;VCAM1;NRTN;SYK;ADAMTS5;ICAM2;MMP9;EVL;CD86;NRXN2;MYL9;VWF;COL9A1;NFASC;PECAM1;THY1;CLDN18;MYH10;COL17A1;RHOF;DSC3;CNN2;CD34;ACTB;RAC2	not_sig	GCLC+VIM+_GCLC-VIM+	0.0731853
prerank	BILE_ACID_METABOLISM	-0.225706	-0.913493	0.674242	0.94956	0.998999	17/85	0.1286	LCK;BBOX1;AR;FADS2;IDH2;ISOC1;ALDH1A1;CYP27A1;MLYCD;ABCD3;CAT;PEX19;PEX7;EPHX2;HSD17B11;OPTN;PHYH	not_sig	GCLC+VIM+_GCLC-VIM+	0.0224775
prerank	ADIPOGENESIS	-0.185072	-0.857636	0.873494	1	1	24/182	0.1286	CD36;UCP2;ALDH2;SPARCL1;REEP6;COL15A1;GPX3;TST;COL4A1;ITGA7;BCKDHA;PTGER3;MTCH2;APOE;MCCC1;SDHC;GPX4;CAT;SCARB1;COQ5;NDUFS3;EPHX2;CS;PHYH	not_sig	GCLC+VIM+_GCLC-VIM+	0
prerank	APICAL_SURFACE	-0.232269	-0.809525	0.790541	1	1	1936-06-01	0.0991	IL2RB;IL2RG;MAL;THY1;FLOT2;AKAP7	not_sig	GCLC+VIM+_GCLC-VIM+	0
prerank	PI3K_AKT_MTOR_SIGNALING	-0.192736	-0.807772	0.896714	1	1	1996-06-01	0.0452	LCK;IL2RG;SLA;PRKCB;DAPP1;CDKN1B	not_sig	GCLC+VIM+_GCLC-VIM+	0
prerank	SPERMATOGENESIS	-0.172031	-0.685185	0.966527	1	1	1977-09-01	0.1002	SCG5;ART3;IL12RB2;CCT6B;PACRG;PCSK1N;POMC;OAZ3;SPATA6	not_sig	GCLC+VIM+_GCLC-VIM+	0
prerank	WNT_BETA_CATENIN_SIGNALING	-0.196299	-0.674366	0.945578	1	1	1938-06-01	0.0924	HEY1;TP53;LEF1;PPARD;HEY2;CCND2	not_sig	GCLC+VIM+_GCLC-VIM+	0
prerank	MYC_TARGETS_V1	-0.128451	-0.591159	1	1	1	68/193	0.2858	PHB2;ILF2;PSMA6;RPLP0;RPL22;EIF3D;SNRPD2;SNRPD3;SF3A1;YWHAQ;BUB3;GLO1;TCP1;PGK1;CCT3;CDK4;RPL6;RPL14;PABPC4;VDAC1;FBL;HDAC2;NHP2;ODC1;HNRNPA1;CCT2;SNRPA;SLC25A3;PTGES3;PPIA;COX5A;XRCC6;ETF1;PSMD3;POLD2;MCM7;VBP1;YWHAE;VDAC3;HDDC2;PABPC1;LSM2;RPL34;UBA2;G3BP1;SSBP1;ERH;HPRT1;UBE2L3;NPM1;CYC1;IMPDH2;CNBP;NCBP2;RUVBL2;EIF4E;MRPS18B;SNRPA1;RAN;APEX1;C1QBP;COPS5;PSMD8;RNPS1;AP3S1;MRPL9;RPL18;PSMC4	not_sig	GCLC+VIM+_GCLC-VIM+	0
prerank	DNA_REPAIR	-0.0986213	-0.4303	1	0.999708	1	40/146	0.2392	ADA;TP53;NME4;POLR3C;HCLS1;GPX4;POLB;POLL;VPS28;GTF3C5;RAD52;CETN2;POLR2G;POLR2F;NELFE;GTF2B;PDE4B;POLD4;POLR2E;STX3;EDF1;GTF2H3;NELFCD;POLR2I;VPS37B;VPS37D;BRF2;TAF6;POLH;AK3;GTF2H5;ZNF707;POLR3GL;MRPL40;GTF2F1;USP11;BCAP31;SUPT4H1;TARBP2;HPRT1	not_sig	GCLC+VIM+_GCLC-VIM+	0.000126857
prerank	UV_RESPONSE_UP	0.178233	0.680246	0.990979	0.972186	1	31/142	0.2426	FGF18;LHX2;CHRNA5;MSX1;BMP2;WIZ;TGFBRAP1;PRKACA;CDC34;LYN;TYRO3;RRAD;NAT1;HSPA13;DGAT1;NPTXR;HYAL2;RAB27A;MRPL23;GGH;GLS;PARP2;DDX21;CA2;EIF5;FOSB;TUBA4A;TAP1;SPR;HLA-F;NUP58	not_sig	GCLC+VIM+_GCLC-VIM+	0.0122507
prerank	HYPOXIA	0.177201	0.699026	0.982164	1	1	70/177	0.3893	ACKR3;PYGM;PPARGC1A;SLC6A6;ERO1A;FBP1;CHST2;IRS2;GPC1;EXT1;EGFR;CA12;S100A4;SIAH2;VEGFA;PFKP;TPBG;MAP3K1;PRKCA;HSPA5;ADORA2B;PPP1R3C;PPFIA4;ILVBL;HK2;BHLHE40;PDGFB;AKAP12;PLAUR;SLC2A1;SAP30;HAS1;HEXA;PIM1;SERPINE1;FOXO3;CAV1;TPD52;CHST3;GCNT2;PPP1R15A;ADM;NR3C1;TES;FOSL2;CCNG2;AK4;EFNA3;SULT2B1;STC2;P4HA1;HS3ST1;GAA;JUN;GBE1;PFKFB3;GPC4;F3;NFIL3;P4HA2;STBD1;GYS1;KLF6;ENO3;DDIT3;B3GALT6;ISG20;UGP2…	not_sig	GCLC+VIM+_GCLC-VIM+	0
prerank	P53_PATHWAY	0.185825	0.737767	0.952996	1	1	77/188	0.4114	GLS2;SLC7A11;IL1A;JAG2;CDK5R1;BMP2;LIF;CDH13;ZNF365;ST14;OSGIN1;EPHA2;IER5;SLC35D1;S100A4;PHLDA3;RRAD;KLK8;IRAK1;GADD45A;PTPN14;PTPRE;PDGFA;XPC;HBEGF;PLK3;BAIAP2;RXRA;ITGB4;TAP1;HSPA4L;WWP1;UPP1;RHBDF2;SLC3A2;FOXO3;KIF13B;NOL8;PLXNB2;F2R;CDKN2AIP;VDR;HRAS;HEXIM1;TRIB3;PPP1R15A;S100A10;ABAT;KLF4;TP63;CD81;PROCR;PITPNC1;JUN;RAB40C;DCXR;VWA5A;POM121;SFN;FBXW7;RALGDS;PLK2;TAX1BP3;RB1;DDIT3;PCNA;SEC61…	not_sig	GCLC+VIM+_GCLC-VIM+	0
prerank	PROTEIN_SECRETION	0.206718	0.746471	0.92142	1	1	40/93	0.4561	ATP6V1B1;EGFR;RPS6KA3;CTSC;ABCA1;STX16;DST;RAB22A;GLA;GALC;IGF2R;CAV2;MAPK1;SCRN1;TMX1;ARFGEF1;GOLGA4;TPD52;SSPN;NAPG;SEC24D;MON2;COPB1;CLCN3;CLTC;GOSR2;SGMS1;CLN5;GBF1;ZW10;COPE;USO1;LAMP2;TMED10;ATP1A1;ARCN1;AP1G1;PPT1;RAB5A;AP2B1	not_sig	GCLC+VIM+_GCLC-VIM+	0
prerank	UNFOLDED_PROTEIN_RESPONSE	0.205681	0.757727	0.901141	1	1	31/107	0.3484	ERO1A;EIF2AK3;EDEM1;VEGFA;BAG3;HSPA5;DNAJA4;CNOT6;SLC7A5;ERN1;HYOU1;DDX10;SPCS3;EIF4A3;DNAJC3;HERPUD1;DNAJB9;XBP1;NABP1;FUS;EIF4G1;EIF4A1;PAIP1;TATDN2;NOP56;HSP90B1;STC2;EXOSC2;CALR;GOSR2;EXOC2	not_sig	GCLC+VIM+_GCLC-VIM+	0
prerank	KRAS_SIGNALING_DN	0.232735	0.846048	0.777494	0.967371	1	23/105	0.1791	PRODH;TENM2;CLDN16;EGF;LFNG;TGM1;SMPX;SLC30A3;SLC16A7;THRB;ZNF112;KLK7;YBX2;ATP6V1B1;CHST2;FGFR3;ZC2HC1C;BMPR1B;EPHA5;NR6A1;KLK8;PLAG1;BARD1	not_sig	GCLC+VIM+_GCLC-VIM+	0.0144069
prerank	ANDROGEN_RESPONSE	0.235033	0.855439	0.756477	0.99375	1	30/95	0.2745	MAK;PMEPA1;SRP19;RPS6KA3;SCD;STK39;BMPR1B;PTPN21;ZBTB10;RRP12;SLC38A2;DHCR24;HMGCS1;AKAP12;CENPN;FADS1;PTK2B;ABCC4;HERC3;SPCS3;AKT1;ACSL3;DNAJB9;CDK6;ITGAV;ABHD2;INSIG1;TPD52;CCND1;KRT19	not_sig	GCLC+VIM+_GCLC-VIM+	0.00272286
prerank	MTORC1_SIGNALING	0.217305	0.861577	0.780774	1	1	65/195	0.3835	GCLC;SLC7A11;SLC6A6;ERO1A;LDLR;EDEM1;TXNRD1;CTSC;SDF2L1;SCD;CDC25A;MCM2;GLA;HSPA5;DHCR24;HMGCS1;ATP2A2;DDX39A;HK2;RDH11;EEF1E1;SLC7A5;BHLHE40;PLOD2;FADS1;SLC2A1;DHFR;TUBA4A;ACACA;DHCR7;CCNF;STARD4;ACSL3;ACTR2;XBP1;TBK1;INSIG1;PNP;TRIB3;PPP1R15A;TES;SKAP2;AK4;HSP90B1;PITPNB;RIT1;P4HA1;UFM1;CD9;SQLE;GGA2;GBE1;CALR;PNO1;RAB1A;IGFBP5;NFIL3;NAMPT;RRM2;LGMN;ADIPOR2;DDIT3;ME1;ELOVL6;IFRD1	not_sig	GCLC+VIM+_GCLC-VIM+	0
prerank	CHOLESTEROL_HOMEOSTASIS	0.250218	0.861776	0.706667	1	1	28/70	0.373	GLDC;MAL2;LDLR;ANTXR2;SCD;CPEB2;ECH1;HMGCS1;ALCAM;PLAUR;FASN;ABCA2;TNFRSF12A;DHCR7;JAG1;STARD4;ATXN2;PCYT2;PLSCR1;TRIB3;GPX8;CD9;SQLE;GUSB;NFIL3;SREBF2;LGMN;LSS	not_sig	GCLC+VIM+_GCLC-VIM+	0
prerank	MYC_TARGETS_V2	0.256399	0.861806	0.696721	1	1	21/57	0.4223	PPAN;IPO4;RRP12;PPRC1;HK2;TCOF1;NIP7;MPHOSPH10;CBX3;PUS1;NOP56;WDR43;UTP20;DCTPP1;FARSA;MAP3K6;SLC29A2;SORD;MCM4;PRMT3;BYSL	not_sig	GCLC+VIM+_GCLC-VIM+	0
prerank	ESTROGEN_RESPONSE_LATE	0.21879	0.864262	0.77136	1	1	73/174	0.3361	KLK11;PLAC1;SERPINA3;OVOL2;LLGL2;KLK10;SCNN1A;ST14;HR;SNX10;STIL;EGR3;TMPRSS3;GJB3;FGFR3;SLC24A3;CA12;SIAH2;TOP2A;AREG;OPN3;TPBG;GPER1;KCNK5;GLA;FOXC1;NBL1;CYP4F11;NRIP1;SLC7A5;RPS6KA2;CA2;CDC6;TRIM29;TFPI2;METTL3;EMP2;IMPA2;DHCR7;ST6GALNAC2;SERPINA5;CELSR2;DLG5;HSPA4L;XRCC3;ALDH3B1;RNASEH2A;MICB;PRSS23;XBP1;CAV1;LSR;MYOF;ABHD2;HSPB8;RAPGEFL1;CCND1;KRT19;CHPT1;IL17RB;ETFB;NMU;UGDH;SLC16A1;KLF4;NC…	not_sig	GCLC+VIM+_GCLC-VIM+	0
prerank	EPITHELIAL_MESENCHYMAL_TRANSITION	0.229067	0.910845	0.686532	1	1	76/193	0.3478	SCG2;SGCG;BDNF;FZD8;MMP1;MSX1;SLIT2;CXCL6;FGF2;SGCD;PMEPA1;MAGEE1;CDH11;MMP3;COL7A1;NID2;NTM;THBS1;GPC1;VEGFC;FOXC2;FBN2;VEGFA;PTX3;CDH6;AREG;ITGA2;DST;PVR;SFRP1;TNFRSF11B;COL6A3;PTHLH;IL15;GADD45A;WNT5A;BASP1;DPYSL3;TNC;PLOD2;PLAUR;TFPI2;THBS2;TNFRSF12A;LAMC1;FBN1;ANPEP;SERPINE1;NT5E;ITGB5;ITGAV;SERPINE2;GAS1;FN1;ITGA5;MATN3;MATN2;CAP2;SNTB1;CXCL1;CALU;DKK1;LOXL1;VCAN;SPP1;MMP2;GEM;COL12A1;PCOLC…	not_sig	GCLC+VIM+_GCLC-VIM+	0
prerank	XENOBIOTIC_METABOLISM	0.246383	0.958212	0.561425	1	1	20/152	0.1387	GCLC;ABCC2;SLC22A1;MPP2;GNMT;SLC6A6;XDH;MAN1A1;ESR1;ABCC3;EPHA2;LEAP2;FBP1;PROS1;SLC35D1;AKR1C3;PTGR1;AKR1C2;PTS;NPC1	not_sig	GCLC+VIM+_GCLC-VIM+	0
prerank	ANGIOGENESIS	0.327751	0.969964	0.506456	1	1	17/31	0.359	JAG2;MSX1;CXCL6;NRP1;S100A4;VEGFA;FGFR1;PDGFA;JAG1;SERPINA5;ITGAV;VAV2;PF4;VCAN;SPP1;COL5A2;POSTN	not_sig	GCLC+VIM+_GCLC-VIM+	0
prerank	TNFA_SIGNALING_VIA_NFKB	0.25483	1.00908	0.435446	0.978621	1	93/194	0.3715	ACKR3;IL1A;BMP2;CXCL6;PTGS2;LIF;PMEPA1;SIK1;EGR3;TRIP10;TLR2;LDLR;IRS2;IER5;G0S2;VEGFA;CCRL2;PTX3;IL15RA;F2RL1;ABCA1;AREG;DUSP5;ATP2B1;ZBTB10;LAMB3;TNFAIP6;DNAJB4;CEBPD;HES1;GADD45A;B4GALT5;MSC;PTPRE;BHLHE40;TNC;CCNL1;ZC3H12A;PLAUR;CLCF1;HBEGF;IL18;KLF9;FOSB;SOCS3;JAG1;KLF10;SLC16A6;PER1;BCL3;NFAT5;TAP1;NFKB1;SERPINE1;PANX1;MARCKS;BIRC3;PLAU;CCND1;TNFAIP2;FOSL1;DENND5A;BCL6;GCH1;PPP1R15A;CXCL1;SE…	not_sig	GCLC+VIM+_GCLC-VIM+	0.00938534
prerank	ESTROGEN_RESPONSE_EARLY	0.266881	1.05538	0.371158	0.856556	1	75/179	0.3288	ELOVL2;SYBU;MYBL1;OVOL2;KLK10;SCNN1A;CALB2;GAB2;HR;EGR3;MUC1;TMPRSS3;WWC1;RAB17;SLC24A3;CA12;SYNGR1;BCL11B;SIAH2;MAST4;AREG;OPN3;TPBG;AKAP1;THSD4;RRP12;CELSR1;KCNK5;GLA;DLC1;FOXC1;DEPTOR;HES1;NBL1;CANT1;NRIP1;LRIG1;SLC7A5;BHLHE40;RPS6KA2;TSKU;FASN;SLC2A1;DHCR7;KLF10;MED13L;CELSR2;TBC1D30;ALDH3B1;PODXL;MICB;PRSS23;XBP1;P2RY2;MYOF;ABHD2;HSPB8;RAPGEFL1;CCND1;KRT19;SVIL;RHOD;CHPT1;IL17RB;SEC14L2;SLC1…	not_sig	GCLC+VIM+_GCLC-VIM+	0.067244
prerank	NOTCH_SIGNALING	0.358515	1.06512	0.381223	0.892801	1	2025-12-29	0.2922	LFNG;FZD5;PRKCA;HES1;WNT5A;MAML2;SAP30;JAG1;FZD1;CCND1;FZD7;NOTCH3	not_sig	GCLC+VIM+_GCLC-VIM+	0.0492453
prerank	UV_RESPONSE_DN	0.284819	1.09277	0.279337	0.855076	1	61/138	0.3529	SMAD7;BDNF;NR1D2;LDLR;NRP1;HAS2;SCN8A;ABCC1;SLC7A1;EFEMP1;MET;MAP1B;ATP2B1;PTPN21;MTA1;PRKCA;PRKCE;DLC1;ADORA2B;TGFBR2;MMP16;BHLHE40;ID1;MAPK14;GRK5;CDC42BPA;LTBP1;LPAR1;LAMC1;ACVR2A;SFMBT1;RXRA;DLG1;RASA2;NFKB1;RND3;SYNE1;SERPINE1;CAV1;ERBB2;CDK13;PTPRM;INSIG1;MGLL;CAP2;ATP2C1;ADGRL2;VAV2;NR3C1;GCNT1;KCNMA1;PRKAR2B;PTGFR;RUNX1;MAGI2;TJP1;COL5A2;SIPA1L1;MIOS;F3;IGFBP5	not_sig	GCLC+VIM+_GCLC-VIM+	0.0679955
prerank	MITOTIC_SPINDLE	0.277398	1.10348	0.249151	0.908622	1	85/198	0.3839	PIF1;ANLN;CENPJ;BRCA2;SUN2;ARHGAP27;KIF15;CCDC88A;SHROOM2;TOP2A;SPTBN1;PKD2;DOCK4;SMC4;CEP57;APC;PRC1;DST;KIF23;BIRC5;ARF6;DYNLL2;ARHGAP29;TTK;TAOK2;ARL8A;RALBP1;RASA1;ARHGAP10;CDC42EP2;BCAR1;ECT2;ARHGAP5;CENPF;CENPE;TUBA4A;CDC42BPA;NUSAP1;KIF11;ARHGEF12;KIF2C;ARAP3;FGD6;RASAL2;DLG1;TRIO;RASA2;MYO1E;KIF22;ARFGEF1;ESPL1;MARCKS;CDK1;NIN;AKAP13;ACTN4;NDC80;DYNC1H1;DLGAP5;CCNB2;CSNK1D;INCENP;TPX2;KIF…	not_sig	GCLC+VIM+_GCLC-VIM+	0.0416166
prerank	GLYCOLYSIS	0.282806	1.11494	0.253224	0.971111	1	72/182	0.3968	GCLC;CLDN9;CHST1;B3GNT3;ERO1A;CHST2;IRS2;GPC1;EXT1;PAXIP1;EGFR;ABCB6;LCT;PPP2CB;BIK;VEGFA;ARTN;MET;NANP;PFKP;NDST3;TPBG;LHX9;SOX9;HSPA5;HMMR;ADORA2B;ARPP19;PPFIA4;HK2;SLC16A3;CENPA;PLOD2;GFPT1;SAP30;GLCE;CLN6;NT5E;GALK2;B4GALT2;CDK1;TPST1;AGRN;AK4;EFNA3;SLC25A10;VCAN;GALE;STC2;P4HA1;SLC35A3;DEPDC1;HS2ST1;GPC4;GUSB;PYGL;P4HA2;ALG1;GNE;NASP;GYS1;B4GALT4;B3GALT6;ME1;QSOX1;ISG20;UGP2;RPE;SDC1;ELF3;IE…	not_sig	GCLC+VIM+_GCLC-VIM+	0.0127313
prerank	HEME_METABOLISM	0.292325	1.14823	0.195813	0.925065	1	15/167	0.0819	GCLC;HBQ1;ALDH1L1;SPTA1;SPTB;SLC7A11;ABCG2;ICAM4;ADD2;FTCD;E2F2;RHCE;CPOX;DMTN;SLC30A1	not_sig	GCLC+VIM+_GCLC-VIM+	0.0338275
prerank	HEDGEHOG_SIGNALING	0.429401	1.24198	0.171014	0.56322	0.98	14/29	0.2602	SCG2;GLI1;CDK5R1;NRCAM;NRP1;VEGFA;ADGRG1;CELSR1;RASA1;DPYSL2;UNC5C;TLE1;L1CAM;CDK6	not_sig	GCLC+VIM+_GCLC-VIM+	0.249322
prerank	E2F_TARGETS	0.335316	1.33208	0.0359712	0.327225	0.844	100/195	0.4097	KIF18B;UBE2S;WDR90;BUB1B;MYBL2;MKI67;BRCA2;TK1;EED;UBR7;CTCF;BRMS1L;HNRNPD;GSPT1;GINS3;SPAG5;HELLS;DIAPH3;BRCA1;TOP2A;SMC4;CDC25A;SMC6;ATAD2;NME1;BIRC5;PNN;MCM2;HMMR;BARD1;DDX39A;ORC6;E2F8;PSMC3IP;XPO1;CENPE;PDS5B;ING3;ASF1B;DNMT1;SPC24;KIF2C;CIT;EXOSC8;RNASEH2A;KIF22;AURKB;LYAR;TCF19;RAD50;WEE1;ESPL1;ORC2;CDK1;DEK;POLE4;POLD3;LIG1;DLGAP5;CCNB2;POLD1;DONSON;DSCC1;USP1;NOP56;CDKN3;PAN2;SMC3;ILF3;N…	not_sig	GCLC+VIM+_GCLC-VIM+	0.485153
prerank	REACTIVE_OXYGEN_SPECIES_PATHWAY	0.434859	1.39456	0.0650069	0.23233	0.64	1945-08-01	0.1548	GCLC;SRXN1;TXNRD1;ABCC1;EGLN2;PFKP;GCLM;CDKN2D	not_sig	GCLC+VIM+_GCLC-VIM+	0.633895
prerank	TGF_BETA_SIGNALING	0.436343	1.45343	0.0254597	0.187173	0.425	25/53	0.3051	SMAD7;SMAD6;BMP2;PMEPA1;THBS1;TGFBR1;SMURF2;SPTBN1;LTBP2;APC;ACVR1;SMURF1;BCAR3;SLC20A1;HIPK2;ID1;TRIM33;NOG;KLF10;SERPINE1;BMPR2;ENG;PPP1R15A;WWTR1;NCOR2	not_sig	GCLC+VIM+_GCLC-VIM+	0.727757
prerank	G2M_CHECKPOINT	0.371907	1.46222	0.010551	0.342932	0.399	113/190	0.4391	EGF;UBE2S;E2F2;EXO1;MYBL2;MKI67;HOXC10;STIL;BRCA2;CTCF;HNRNPD;E2F4;GSPT1;E2F1;KIF15;POLQ;SLC7A1;TOP2A;SMC2;RBM14;SMC4;TNPO2;CDC25A;CUL3;PRC1;KIF23;BIRC5;UPF1;MCM2;TTK;HIRA;HMMR;EFNA5;BARD1;DDX39A;ORC6;SLC7A5;CENPA;XPO1;CDC6;CENPF;CENPE;PDS5B;SAP30;MAPK14;NUSAP1;KIF11;CCNF;KIF2C;FANCC;BCL3;TFDP1;RASAL2;KIF22;AURKB;SFPQ;CHAF1A;KMT5A;ESPL1;MARCKS;CDK1;CCND1;NDC80;PURA;CCNB2;CCNT1;MEIS2;INCENP;TLE3;C…	not_sig	GCLC+VIM+_GCLC-VIM+	0.464792
