## Supplemental Table 7 for "Integrative single-cell and spatial mapping of oxidative stress response uncovers GCLC+ mesenchymal tumor cell state linked with favorable outcomes in triple negative breast cancer"

### Sheet: PCNA_signatures
Human symbol	Mouse symbol
LMNB1	Lmnb1
NFE2	Nfe2
KIF20A	Kif20a
GTSE1	Gtse1
FECH	Fech
RRM2	Rrm2
MCM4	Mcm4
SMC4	Smc4
ALAS2	Alas2
CCNA2	Ccna2
CCNB1	Ccnb1
GYPB	Gypa
LSM6	Lsm6
RPIA	Rpia
CHAF1A	Chaf1a
POLE2	Pole2
FBXO7	Fbxo7
RPP30	Rpp30
NCAPG2	Ncapg2
KEL	Kel
MCM2	Mcm2
GYPA	Gypa
ASF1B	Asf1b
TOP2A	Top2a
TRMT5	Trmt5
NUP37	Nup37
NCAPD2	Ncapd2
TACC3	Tacc3
RAD51AP1	Rad51ap1
FEN1	Fen1
LYL1	Lyl1
KLF1	Klf1
VRK1	Vrk1
RACGAP1	Racgap1
DNAJC9	Dnajc9
CDCA3	Cdca3
PGD	Pgd
TROAP	Troap
TRIM58	Trim58
ADAMTS13	Adamts13
KLF15	Klf15
CKS2	Cks2
RFC4	Rfc4
TFDP1	Tfdp1
NUP210	Nup210
GATA1	Gata1
RFWD3	Rfwd3
HMGB2	Hmgb2
ESPL1	Espl1
CENPA	Cenpa
PRC1	Prc1
SNRPD1	Snrpd1
RFC3	Rfc3
RHCE	Rhd
ZWINT	Zwint
LBR	Lbr
CDKN3	Cdkn3
CDCA4	Cdca4
FOXM1	Foxm1
SHCBP1	Shcbp1
MICB	Mill1, Mill2
GINS2	Gins2
FBXO5	Fbxo5
CKLF	Cklf
NCAPD3	Ncapd3
BPGM	Bpgm
RHD	Rhd
TPX2	Tpx2
CKS1B	Cks1b
BIRC5	Birc5
MCM5	Mcm5
MAD2L1	Mad2l1
TRIM10	Trim10
MCM6	Mcm6
PSMD9	Psmd9
GTPBP2	Gtpbp2
CDC20	Cdc20
KIF4A	Kif4
CCNB2	Ccnb2
RPA3	Rpa3
MCM3	Mcm3
TAL1	Tal1
PPIH	Gm7879
KIF2C	Kif2c
PTTG1	Pttg1
KIF22	Kif22
EPB42	Epb42
CDCA8	Cdca8
HMBS	Hmbs
TIMELESS	Timeless
AURKB	Aurkb
DTL	Dtl
RHAG	Rhag
PPBP	Ppbp
TYMS	Tyms
CDT1	Cdt1
SNRPB	Snrpb
GINS1	Gins1
UBE2C	Ube2c
SPTA1	Spta1
AURKA	Aurka
PLEK	Plek
LIG1	Lig1
SNF8	Snf8
ARID3A	Arid3a
PCNA	Pcna
MKI67	Mki67
MELK	Melk
NUSAP1	Nusap1
MCM7	Mcm7
NUDT1	Nudt1
TCF3	Tcf3
OIP5	Oip5
BUB1B	Bub1b
H3F3A	H3f3b, H3f3a
PF4	Pf4
WHSC1	Whsc1
APOBEC3B	Apobec3
KIAA0101	2810417H13Rik
CDC2	NA
HMGN2	NA
SFRS2	NA
CDC45L	NA
DDX39	NA
ORC6L	NA
ERAF	NA
C21orf45	NA
MLF1IP	NA
BZRPL1	NA

### Sheet: Anastasis_signatures
gene
EGR1
FOSB
SNAI1
NR4A2
ATF3
DUSP1
JUN
EDN1
PPP1R15A
ADM
ZFP36
NR4A1
GADD45B
SOCS3
OTUD1
DUSP10
NR1D1
FOS
IER2
LOC284454
IER5
LOC644656
ID2
RSRP1
KLF11
NRARP
PIM1
CITED2
KLF10
KMT2E-AS1
CSRNP1
TRIM52
ING1
RHOB
CREBRF
ADRB2
JUNB
LINC00673
PHF13
ZBTB10
CEBPB
