## Supplemental Table 8 for "Integrative single-cell and spatial mapping of oxidative stress response uncovers GCLC+ mesenchymal tumor cell state linked with favorable outcomes in triple negative breast cancer"

GCLCVIM Signature
AKR1B1
ANKRD11
ANXA1
ARL4C
ARPC1A
ATP2B1
BRI3
C1S
CAV1
CAV2
CCDC88A
CCT6A
CD24
CD320
CDK6
CHORDC1
COTL1
CYBA
DCTD
DEGS1
DSG2
DSTN
ELP5
EMP1
EPS8
FAM120A
FAM3C
FEZ2
FKBP10
FSCN1
GCLC
GGCT
GGH
GLG1
HDLBP
HEXB
ITGA6
KDELR3
KRT18
KRT19
KRT7
KRT8
LDHB
LYAR
M6PR
MARCKSL1
MGST1
MSN
NDUFAF2
NFU1
NIP7
NOB1
OPTN
PERP
PHLDA1
PLAUR
PLOD3
PPFIBP1
PPP3CA
PRKCDBP
PRNP
PSIP1
PSMB5
PTDSS1
PTRF
RBMS1
RCN1
RIPK2
RMDN1
RNASEH2C
S100A4
SCCPDH
SDCBP
SERPINE2
SFT2D2
SMC5
SNRPE
SPHK1
SPINT2
SPTBN1
SSPN
STMN1
SVIL
TAX1BP3
TEX264
TGOLN2
TIMP1
TIMP3
TLN1
TM4SF1
TM7SF3
TMEM126A
TMEM126B
TNPO3
TPM1
TPM2
TRAM1
TRIP6
TUBB6
UBE2H
UBE2S
UPP1
VCAN
VIM
